# Genome-scale mapping of variant, enhancer and gene function in primary human CD4+ T cells

**DOI:** 10.64898/2026.03.09.710372

**Authors:** Dewi P. I. Moonen, Annique Claringbould, Andreas R. Gschwind, Stefan Schrod, Jana Braunger, Claudia Feng, Benedikt Rauscher, Jia Yi, Shirley Z. Bi, Yves Matthess, Manuel Kaulich, Ricelle A. Acob, Aruna Ayer, Jesse M. Engreitz, Britta Velten, Oliver Stegle, Gosia Trynka, Judith B. Zaugg, Daniel Schraivogel, Lars M. Steinmetz

## Abstract

CD4+ T cells harbor a disproportionate enrichment of immune disease risk loci and represent the primary cellular context for immune disease biology, yet the genes and regulatory programs these variants affect remain largely unknown. We combined targeted Perturb-seq of 1,032 *cis*-regulatory elements (CREs) overlapping 4,724 variants across 14 immune diseases with genome-wide Perturb-seq of all expressed genes in primary human CD4+ T cells, spanning 4.1 million cells. We identified 626 CRE-gene pairs, and connected CRE targets to downstream regulatory cascades. At the *TYK2* and *DEXI*/CLEC16A loci, we resolved target genes and linked noncoding variants to inflammatory and metabolic programs. Across diseases, we revealed that dispersed variants converged on shared and disease-specific programs. Our work provides a framework for tracing variant-to-CRE-to-gene-to-network in disease-relevant primary cells.
