## Supplementary material for "Genome-scale mapping of variant, enhancer and gene function in primary human CD4+ T cells": Table S1

### Sheet: Legend
Table S1: CD4+ T cell donor IDs and metadata
T cell donor metadata and supplier information.
LP = Leukopak
NS = Negative selection
QC pass ≥ 95 % purity, ≥ 95 % viable

### Sheet: Sheet1
Donor ID	Gender	Blood type	Age	Diagnosis	HIV/HBV/HCV	Date of draw	Date of draw	date of isolation	Target cells	Method	Supplier	Use
889011415	F	A+	19	Healthy	Negative	White	17.05.23	17.05.23	CD4+/CD45RA+ Naïve helper T cells	LP, NS	AllCells	Pilot experiments + CRE screen Promoter screen
22147	F	A+	39	Healthy	Negative	White	24.07.23	24.07.23	CD4+/CD45RA+ Naïve helper T cells	LP, NS	AllCells	CRE screen + Promoter screen
889008170	F	A+	29	Healthy	Negative	White	31.10.23	31.10.23	CD4+/CD45RA+ Naïve helper T cells	LP, NS	AllCells	CRE screen + Promoter screen
