## Supplementary material for "Genome-scale mapping of variant, enhancer and gene function in primary human CD4+ T cells": Table S4

### Sheet: Legend
Table S4: ENCODE-rE2G predictions
ENCODE portal and biosample information for 12 CD4+ T cell biosamples used for ENCODE-rE2G CRE-gene predictions

### Sheet: encode_re2g_supplementary_table
ENCODE portal accession	Biosample term name	Biosample treatments	Biosample treatments amount	Biosample treatments duration
ENCSR165CCO	activated_CD4_positive,_naive_alpha-beta_T_cell	Interleukin-2, anti-CD3 and anti-CD28 coated beads	50 U/mL	72 hour
ENCSR348VWE	activated_T-cell	Interleukin-2, anti-CD3 and anti-CD28 coated beads	50 U/mL	72 hour
ENCSR899SDA	activated_CD4-positive,_alpha-beta_T_cell	anti-CD3 and anti-CD28 coated beads	NA	4 hour
ENCSR818NVY	stimulated_activated_naive_CD4-positive,_alpha-beta_T_cell	Interleukin-2, anti-CD3 and anti-CD28 coated beads	10 ng/mL	NA
ENCSR123KOP	activated T-cell	anti-CD3 and anti-CD28 coated beads	NA	48 hour
ENCSR028HBN	activated T-cell	anti-CD3 and anti-CD28 coated beads	NA	1 hour
ENCSR811NGZ	activated T-cell	anti-CD3 and anti-CD28 coated beads, Interleukin-2	50 U/mL	24 hour
ENCSR655KTG	activated T-cell	anti-CD3 and anti-CD28 coated beads, Interleukin-2	50 U/mL	1 hour
ENCSR406FVI	activated T-cell	anti-CD3 and anti-CD28 coated beads	NA	24 hour
ENCSR811OHJ	activated T-cell	anti-CD3 and anti-CD28 coated beads, Interleukin-2	50 U/mL	1 hour
ENCSR110UXY	activated T-cell	anti-CD3 and anti-CD28 coated beads, Interleukin-2	50 U/mL	4 hour
ENCSR114JZF	activated T-cell	anti-CD3 and anti-CD28 coated beads, Interleukin-2	50 U/mL	48 hour
