## Supplementary material for "Genome-scale mapping of variant, enhancer and gene function in primary human CD4+ T cells": Table S7

### Sheet: Legend
Table S7: CRE screen TAP-seq primer sequences
PCR1-3 primer sequences for TAP-seq with the BD Rhapsody HTXpress system.
Green: gene specific sequences, see Table S3.
Blue: P5/P7 adapter sequences
Red: Index sequences

### Sheet: oligo sequences
Name	Sequence 5' > 3'	TAP-seq	Ordering	Ready-to-use concentration
PartialRead1	CTACACGACGCTCTTCCGATCT	PCR1, PCR2	dissolved in H2O, desalted	10 µM
outer	[gene specific]	PCR1	dissolved in H2O, desalted	100 µM
inner	GTCTCGTGGGCTCGGAGATGTGTATAAGAGACAG[gene specific]	PCR2	dissolved in H2O, desalted	100 µM
CROPouter	AATGGACTATCATATGCTTACCGT	PCR1	dissolved in H2O, desalted	12 µM
CROPinner	GTCTCGTGGGCTCGGAGATGTGTATAAGAGACAGTGTGGAAAGGACGAAACACC	PCR2	dissolved in H2O, desalted	12 µM
Nextera Index 1 Read (N701)	CAAGCAGAAGACGGCATACGAGATTCGCCTTAGTCTCGTGGGCTCGG	PCR3	dissolved in H2O, desalted	10 µM
Nextera Index 1 Read (N702)	CAAGCAGAAGACGGCATACGAGATCTAGTACGGTCTCGTGGGCTCGG	PCR3	dissolved in H2O, desalted	10 µM
Nextera Index 1 Read (N703)	CAAGCAGAAGACGGCATACGAGATTTCTGCCTGTCTCGTGGGCTCGG	PCR3	dissolved in H2O, desalted	10 µM
Nextera Index 1 Read (N704)	CAAGCAGAAGACGGCATACGAGATGCTCAGGAGTCTCGTGGGCTCGG	PCR3	dissolved in H2O, desalted	10 µM
Nextera Index 1 Read (N705)	CAAGCAGAAGACGGCATACGAGATAGGAGTCCGTCTCGTGGGCTCGG	PCR3	dissolved in H2O, desalted	10 µM
Nextera Index 1 Read (N706)	CAAGCAGAAGACGGCATACGAGATCATGCCTAGTCTCGTGGGCTCGG	PCR3	dissolved in H2O, desalted	10 µM
Nextera Index 1 Read (N716)	CAAGCAGAAGACGGCATACGAGATTAGCGAGTGTCTCGTGGGCTCGG	PCR3	dissolved in H2O, desalted	10 µM
Nextera Index 1 Read (N718)	CAAGCAGAAGACGGCATACGAGATGTAGCTCCGTCTCGTGGGCTCGG	PCR3	dissolved in H2O, desalted	10 µM
Nextera Index 1 Read (N719)	CAAGCAGAAGACGGCATACGAGATTACTACGCGTCTCGTGGGCTCGG	PCR3	dissolved in H2O, desalted	10 µM
Nextera Index 1 Read (N720)	CAAGCAGAAGACGGCATACGAGATAGGCTCCGGTCTCGTGGGCTCGG	PCR3	dissolved in H2O, desalted	10 µM
Nextera Index 1 Read (N721)	CAAGCAGAAGACGGCATACGAGATGCAGCGTAGTCTCGTGGGCTCGG	PCR3	dissolved in H2O, desalted	10 µM
Nextera Index 1 Read (N722)	CAAGCAGAAGACGGCATACGAGATCTGCGCATGTCTCGTGGGCTCGG	PCR3	dissolved in H2O, desalted	10 µM
Nextera Index 1 Read (N723)	CAAGCAGAAGACGGCATACGAGATGAGCGCTAGTCTCGTGGGCTCGG	PCR3	dissolved in H2O, desalted	10 µM
Nextera Index 1 Read (N724)	CAAGCAGAAGACGGCATACGAGATCGCTCAGTGTCTCGTGGGCTCGG	PCR3	dissolved in H2O, desalted	10 µM
Nextera Index 1 Read (N726)	CAAGCAGAAGACGGCATACGAGATGTCTTAGGGTCTCGTGGGCTCGG	PCR3	dissolved in H2O, desalted	10 µM
Nextera Index 1 Read (N727)	CAAGCAGAAGACGGCATACGAGATACTGATCGGTCTCGTGGGCTCGG	PCR3	dissolved in H2O, desalted	10 µM
Nextera Index 1 Read (N728)	CAAGCAGAAGACGGCATACGAGATTAGCTGCAGTCTCGTGGGCTCGG	PCR3	dissolved in H2O, desalted	10 µM
Nextera Index 1 Read (N729)	CAAGCAGAAGACGGCATACGAGATGACGTCGAGTCTCGTGGGCTCGG	PCR3	dissolved in H2O, desalted	10 µM
Nextera Index 1 Read (N732)	CAAGCAGAAGACGGCATACGAGATGAATGCACGTCTCGTGGGCTCGG	PCR3	dissolved in H2O, desalted	10 µM
Nextera Index 1 Read (N733)	CAAGCAGAAGACGGCATACGAGATGGTCGATGGTCTCGTGGGCTCGG	PCR3	dissolved in H2O, desalted	10 µM
Nextera Index 1 Read (N734)	CAAGCAGAAGACGGCATACGAGATCTTCCAACGTCTCGTGGGCTCGG	PCR3	dissolved in H2O, desalted	10 µM
Nextera Index 1 Read (N736)	CAAGCAGAAGACGGCATACGAGATATCGCTTGGTCTCGTGGGCTCGG	PCR3	dissolved in H2O, desalted	10 µM
Nextera Index 1 Read (N739)	CAAGCAGAAGACGGCATACGAGATCGTTGGTTGTCTCGTGGGCTCGG	PCR3	dissolved in H2O, desalted	10 µM
Nextera Index 1 Read (N742)	CAAGCAGAAGACGGCATACGAGATTGTGCATCGTCTCGTGGGCTCGG	PCR3	dissolved in H2O, desalted	10 µM
Nextera Index 1 Read (N743)	CAAGCAGAAGACGGCATACGAGATGCTGCTACGTCTCGTGGGCTCGG	PCR3	dissolved in H2O, desalted	10 µM
Nextera Index 1 Read (N744)	CAAGCAGAAGACGGCATACGAGATGTCAATCAGTCTCGTGGGCTCGG	PCR3	dissolved in H2O, desalted	10 µM
Truseq DualIndex (S501)	AATGATACGGCGACCACCGAGATCTACATAGATCGCACACTCTTTCCCTACACGACGCTCTTC*C*G	PCR3	dissolved in H2O, desalted, *tioate linkage	10 µM
Truseq DualIndex (S502)	AATGATACGGCGACCACCGAGATCTACACTCTCTATACACTCTTTCCCTACACGACGCTCTTC*C*G	PCR3	dissolved in H2O, desalted, *tioate linkage	10 µM
Truseq DualIndex (S503)	AATGATACGGCGACCACCGAGATCTACATATCCTCTACACTCTTTCCCTACACGACGCTCTTC*C*G	PCR3	dissolved in H2O, desalted, *tioate linkage	10 µM
Truseq DualIndex (S504)	AATGATACGGCGACCACCGAGATCTACAAGAGTAGAACACTCTTTCCCTACACGACGCTCTTC*C*G	PCR3	dissolved in H2O, desalted, *tioate linkage	10 µM
Truseq DualIndex (S505)	AATGATACGGCGACCACCGAGATCTACAGTAAGGAGACACTCTTTCCCTACACGACGCTCTTC*C*G	PCR3	dissolved in H2O, desalted, *tioate linkage	10 µM
Truseq DualIndex (S506)	AATGATACGGCGACCACCGAGATCTACAACTGCATAACACTCTTTCCCTACACGACGCTCTTC*C*G	PCR3	dissolved in H2O, desalted, *tioate linkage	10 µM
Truseq DualIndex (S507)	AATGATACGGCGACCACCGAGATCTACAAAGGAGTAACACTCTTTCCCTACACGACGCTCTTC*C*G	PCR3	dissolved in H2O, desalted, *tioate linkage	10 µM
Truseq DualIndex (S508)	AATGATACGGCGACCACCGAGATCTACACTAAGCCTACACTCTTTCCCTACACGACGCTCTTC*C*G	PCR3	dissolved in H2O, desalted, *tioate linkage	10 µM
Truseq DualIndex (S510)	AATGATACGGCGACCACCGAGATCTACACGTCTAATACACTCTTTCCCTACACGACGCTCTTC*C*G	PCR3	dissolved in H2O, desalted, *tioate linkage	10 µM
Truseq DualIndex (S511)	AATGATACGGCGACCACCGAGATCTACATCTCTCCGACACTCTTTCCCTACACGACGCTCTTC*C*G	PCR3	dissolved in H2O, desalted, *tioate linkage	10 µM
Truseq DualIndex (S513)	AATGATACGGCGACCACCGAGATCTACATCGACTAGACACTCTTTCCCTACACGACGCTCTTC*C*G	PCR3	dissolved in H2O, desalted, *tioate linkage	10 µM
Truseq DualIndex (S515)	AATGATACGGCGACCACCGAGATCTACATTCTAGCTACACTCTTTCCCTACACGACGCTCTTC*C*G	PCR3	dissolved in H2O, desalted, *tioate linkage	10 µM
