## Supplementary material for "Genome-scale mapping of variant, enhancer and gene function in primary human CD4+ T cells": Table S8

### Sheet: Legend
Table S8: Pilot library gRNA sequences
gRNA sequences including protospacers and upstream/downstream sequences used for cloning.

### Sheet: sequences
guide_id	guide_sequence
chr1:116503941-116504922_1	GAAGTGCCATTCCGCCTGACCTCGTCTCACACCGCTATCCAGGAGTAAACAGCGGTTTCGAGACGAGGCTAGGTGGAGGCTCAGTG
chr1:116503941-116504922_2	GAAGTGCCATTCCGCCTGACCTCGTCTCACACCGCTGGCTGGGTCTTACATCCGGTTTCGAGACGAGGCTAGGTGGAGGCTCAGTG
chr1:116503941-116504922_3	GAAGTGCCATTCCGCCTGACCTCGTCTCACACCGGGTGACACAAACCCACTGAGGTTTCGAGACGAGGCTAGGTGGAGGCTCAGTG
chr1:116503941-116504922_4	GAAGTGCCATTCCGCCTGACCTCGTCTCACACCGGTGAAGGGCGTCTTCTGCAGGTTTCGAGACGAGGCTAGGTGGAGGCTCAGTG
chr1:116503941-116504922_5	GAAGTGCCATTCCGCCTGACCTCGTCTCACACCGGAGCTTCCATCACTTGATGGGTTTCGAGACGAGGCTAGGTGGAGGCTCAGTG
chr1:116503941-116504922_6	GAAGTGCCATTCCGCCTGACCTCGTCTCACACCGAGGGCCCTAACAGTCTAGCAGTTTCGAGACGAGGCTAGGTGGAGGCTCAGTG
chr1:116503941-116504922_7	GAAGTGCCATTCCGCCTGACCTCGTCTCACACCGGATGCAACAGAACATCGCCCGTTTCGAGACGAGGCTAGGTGGAGGCTCAGTG
chr1:116503941-116504922_8	GAAGTGCCATTCCGCCTGACCTCGTCTCACACCGAGGGCCCTAACAGTCTAGCAGTTTCGAGACGAGGCTAGGTGGAGGCTCAGTG
chr1:198633686-198634101_1	GAAGTGCCATTCCGCCTGACCTCGTCTCACACCGGATACCAGTCCACAGCCCTGGTTTCGAGACGAGGCTAGGTGGAGGCTCAGTG
chr1:198633686-198634101_2	GAAGTGCCATTCCGCCTGACCTCGTCTCACACCGATAAGGGGTCTCCAACCCCAGTTTCGAGACGAGGCTAGGTGGAGGCTCAGTG
chr1:203311685-203312280_1	GAAGTGCCATTCCGCCTGACCTCGTCTCACACCGGGCTGGCACTGCTTACCAAGGTTTCGAGACGAGGCTAGGTGGAGGCTCAGTG
chr1:203311685-203312280_2	GAAGTGCCATTCCGCCTGACCTCGTCTCACACCGTGCAGATTAAGAGCCCATCCGTTTCGAGACGAGGCTAGGTGGAGGCTCAGTG
chr1:203311685-203312280_3	GAAGTGCCATTCCGCCTGACCTCGTCTCACACCGATTGCTTGAAGAGTTGCAGTGTTTCGAGACGAGGCTAGGTGGAGGCTCAGTG
chr1:203311685-203312280_4	GAAGTGCCATTCCGCCTGACCTCGTCTCACACCGAGAACTCCTTATCAGGATCCGTTTCGAGACGAGGCTAGGTGGAGGCTCAGTG
chr1:203311685-203312280_5	GAAGTGCCATTCCGCCTGACCTCGTCTCACACCGTGCAACAAACAAGTCCCAGGGTTTCGAGACGAGGCTAGGTGGAGGCTCAGTG
chr1:203311685-203312280_6	GAAGTGCCATTCCGCCTGACCTCGTCTCACACCGAACCCTCTCATGTAAATTGAGTTTCGAGACGAGGCTAGGTGGAGGCTCAGTG
chr1:203311685-203312280_7	GAAGTGCCATTCCGCCTGACCTCGTCTCACACCGTGTAACCCCAGGTAGCCAATGTTTCGAGACGAGGCTAGGTGGAGGCTCAGTG
chr1:203311685-203312280_8	GAAGTGCCATTCCGCCTGACCTCGTCTCACACCGTGTGTTCAGGGACTAGGCATGTTTCGAGACGAGGCTAGGTGGAGGCTCAGTG
chr1:92484498-92486264_1	GAAGTGCCATTCCGCCTGACCTCGTCTCACACCGAGGCTCGGCGGACCTACCTGGTTTCGAGACGAGGCTAGGTGGAGGCTCAGTG
chr1:92484498-92486264_2	GAAGTGCCATTCCGCCTGACCTCGTCTCACACCGGACGCCTGGGACGTGTCGCGGTTTCGAGACGAGGCTAGGTGGAGGCTCAGTG
chr1:92484498-92486264_3	GAAGTGCCATTCCGCCTGACCTCGTCTCACACCGACGGACAGACGTAGACTGTGGTTTCGAGACGAGGCTAGGTGGAGGCTCAGTG
chr1:92484498-92486264_4	GAAGTGCCATTCCGCCTGACCTCGTCTCACACCGCTCGGCTGGTTCAGAAACGAGTTTCGAGACGAGGCTAGGTGGAGGCTCAGTG
chr1:92484498-92486264_5	GAAGTGCCATTCCGCCTGACCTCGTCTCACACCGGGGTTGCCTTCCCACGCGCTGTTTCGAGACGAGGCTAGGTGGAGGCTCAGTG
chr1:92484498-92486264_6	GAAGTGCCATTCCGCCTGACCTCGTCTCACACCGCGTGGGCTTACAGCCCGGGTGTTTCGAGACGAGGCTAGGTGGAGGCTCAGTG
chr1:92484498-92486264_7	GAAGTGCCATTCCGCCTGACCTCGTCTCACACCGCGCGACCCGCGCAGTGTGACGTTTCGAGACGAGGCTAGGTGGAGGCTCAGTG
chr1:92484498-92486264_8	GAAGTGCCATTCCGCCTGACCTCGTCTCACACCGTCGCGCCCTAACCCAGCTGCGTTTCGAGACGAGGCTAGGTGGAGGCTCAGTG
chr10:30433171-30434847_1	GAAGTGCCATTCCGCCTGACCTCGTCTCACACCGAGCATCGCACCGAACCTTCGGTTTCGAGACGAGGCTAGGTGGAGGCTCAGTG
chr10:30433171-30434847_2	GAAGTGCCATTCCGCCTGACCTCGTCTCACACCGGGGTCCGATTGCTAGTAGCAGTTTCGAGACGAGGCTAGGTGGAGGCTCAGTG
chr10:30433171-30434847_3	GAAGTGCCATTCCGCCTGACCTCGTCTCACACCGACGCGACCCGAAAGACACGCGTTTCGAGACGAGGCTAGGTGGAGGCTCAGTG
chr10:30433171-30434847_4	GAAGTGCCATTCCGCCTGACCTCGTCTCACACCGTCTTAGTGTACTCGCGCCCTGTTTCGAGACGAGGCTAGGTGGAGGCTCAGTG
chr10:30433171-30434847_5	GAAGTGCCATTCCGCCTGACCTCGTCTCACACCGACGCGGAATTTCCCAGCGCGGTTTCGAGACGAGGCTAGGTGGAGGCTCAGTG
chr10:30433171-30434847_6	GAAGTGCCATTCCGCCTGACCTCGTCTCACACCGGAAAGAGACTGCCCGGTTGCGTTTCGAGACGAGGCTAGGTGGAGGCTCAGTG
chr10:30433171-30434847_7	GAAGTGCCATTCCGCCTGACCTCGTCTCACACCGCGAATCGAGAGCCTGGGACGGTTTCGAGACGAGGCTAGGTGGAGGCTCAGTG
chr10:30433171-30434847_8	GAAGTGCCATTCCGCCTGACCTCGTCTCACACCGCATTTGCCCTCTGGGCGCCCGTTTCGAGACGAGGCTAGGTGGAGGCTCAGTG
chr10:31133644-31134004_1	GAAGTGCCATTCCGCCTGACCTCGTCTCACACCGCCTGAAATCCATCTGCCCCGGTTTCGAGACGAGGCTAGGTGGAGGCTCAGTG
chr10:31133644-31134004_2	GAAGTGCCATTCCGCCTGACCTCGTCTCACACCGCCCGGGGAGAAGGGCCTCGTGTTTCGAGACGAGGCTAGGTGGAGGCTCAGTG
chr10:31133644-31134004_3	GAAGTGCCATTCCGCCTGACCTCGTCTCACACCGGCAAGCTGCGCTGGCCCACGGTTTCGAGACGAGGCTAGGTGGAGGCTCAGTG
chr10:31133644-31134004_4	GAAGTGCCATTCCGCCTGACCTCGTCTCACACCGAAATGCTTCTGGGTCTGCAGGTTTCGAGACGAGGCTAGGTGGAGGCTCAGTG
chr10:31133644-31134004_5	GAAGTGCCATTCCGCCTGACCTCGTCTCACACCGCAGCTGAGTCTGGCGGGAGTGTTTCGAGACGAGGCTAGGTGGAGGCTCAGTG
chr10:31133644-31134004_6	GAAGTGCCATTCCGCCTGACCTCGTCTCACACCGTTAACGCCCTCCTCAGGCTGGTTTCGAGACGAGGCTAGGTGGAGGCTCAGTG
chr10:31133644-31134004_7	GAAGTGCCATTCCGCCTGACCTCGTCTCACACCGGAGGAGGGGCAGGACAGACGGTTTCGAGACGAGGCTAGGTGGAGGCTCAGTG
chr10:31133644-31134004_8	GAAGTGCCATTCCGCCTGACCTCGTCTCACACCGCAGACGCGGCTGCCCGCCCCGTTTCGAGACGAGGCTAGGTGGAGGCTCAGTG
chr10:35011555-35012196_1	GAAGTGCCATTCCGCCTGACCTCGTCTCACACCGTGATACGAACTATAGCAGCTGTTTCGAGACGAGGCTAGGTGGAGGCTCAGTG
chr10:35011555-35012196_2	GAAGTGCCATTCCGCCTGACCTCGTCTCACACCGGACTAGAAGTGCAGTTGATGGTTTCGAGACGAGGCTAGGTGGAGGCTCAGTG
chr10:35011555-35012196_3	GAAGTGCCATTCCGCCTGACCTCGTCTCACACCGGCACAATGCCCTTATTCAAGGTTTCGAGACGAGGCTAGGTGGAGGCTCAGTG
chr10:35011555-35012196_4	GAAGTGCCATTCCGCCTGACCTCGTCTCACACCGTTATTCAAGAGGTAAAAGGAGTTTCGAGACGAGGCTAGGTGGAGGCTCAGTG
chr10:35011555-35012196_5	GAAGTGCCATTCCGCCTGACCTCGTCTCACACCGCTTTATGCTATCTGAGGATCGTTTCGAGACGAGGCTAGGTGGAGGCTCAGTG
chr10:35011555-35012196_6	GAAGTGCCATTCCGCCTGACCTCGTCTCACACCGAGTATTAAATTCAGATTTGCGTTTCGAGACGAGGCTAGGTGGAGGCTCAGTG
chr10:35011555-35012196_7	GAAGTGCCATTCCGCCTGACCTCGTCTCACACCGGGCAGTCCTCAGGGCTTCTTGTTTCGAGACGAGGCTAGGTGGAGGCTCAGTG
chr10:35011555-35012196_8	GAAGTGCCATTCCGCCTGACCTCGTCTCACACCGACAACAACAAAAAGGATTACGTTTCGAGACGAGGCTAGGTGGAGGCTCAGTG
chr10:35149072-35149905_1	GAAGTGCCATTCCGCCTGACCTCGTCTCACACCGAATACCGCAGAAAACCTGCAGTTTCGAGACGAGGCTAGGTGGAGGCTCAGTG
chr10:35149072-35149905_2	GAAGTGCCATTCCGCCTGACCTCGTCTCACACCGTGGGTTATATTAGGCCAGACGTTTCGAGACGAGGCTAGGTGGAGGCTCAGTG
chr10:35149072-35149905_3	GAAGTGCCATTCCGCCTGACCTCGTCTCACACCGCACGCTACTTTGACTCCACCGTTTCGAGACGAGGCTAGGTGGAGGCTCAGTG
chr10:35149072-35149905_4	GAAGTGCCATTCCGCCTGACCTCGTCTCACACCGCTCCCTTTAATGTACCACAAGTTTCGAGACGAGGCTAGGTGGAGGCTCAGTG
chr10:35149072-35149905_5	GAAGTGCCATTCCGCCTGACCTCGTCTCACACCGTAGAGGATCGTATACATTTCGTTTCGAGACGAGGCTAGGTGGAGGCTCAGTG
chr10:35149072-35149905_6	GAAGTGCCATTCCGCCTGACCTCGTCTCACACCGCAGCTGGTAAAGGTAAGTAGGTTTCGAGACGAGGCTAGGTGGAGGCTCAGTG
chr10:35149072-35149905_7	GAAGTGCCATTCCGCCTGACCTCGTCTCACACCGTTTTGACACTAGTAGCCATGGTTTCGAGACGAGGCTAGGTGGAGGCTCAGTG
chr10:35149072-35149905_8	GAAGTGCCATTCCGCCTGACCTCGTCTCACACCGTTTAACTGGAGCCAGGTGTCGTTTCGAGACGAGGCTAGGTGGAGGCTCAGTG
chr10:3810115-3810460_1	GAAGTGCCATTCCGCCTGACCTCGTCTCACACCGTCATCTCCAGACTATGACCCGTTTCGAGACGAGGCTAGGTGGAGGCTCAGTG
chr10:3810115-3810460_2	GAAGTGCCATTCCGCCTGACCTCGTCTCACACCGTGACTGAAGAGTTAGTCTTGGTTTCGAGACGAGGCTAGGTGGAGGCTCAGTG
chr10:3810115-3810460_3	GAAGTGCCATTCCGCCTGACCTCGTCTCACACCGTCTCCAGTATATACACACAGGTTTCGAGACGAGGCTAGGTGGAGGCTCAGTG
chr10:3810115-3810460_4	GAAGTGCCATTCCGCCTGACCTCGTCTCACACCGGTTGCTTGTGAGAACTGGAGGTTTCGAGACGAGGCTAGGTGGAGGCTCAGTG
chr10:3810115-3810460_5	GAAGTGCCATTCCGCCTGACCTCGTCTCACACCGCGCTTGCTGATTTCAAAGCAGTTTCGAGACGAGGCTAGGTGGAGGCTCAGTG
chr10:3810115-3810460_6	GAAGTGCCATTCCGCCTGACCTCGTCTCACACCGAAGTTGGGAGCTGGTGCCAAGTTTCGAGACGAGGCTAGGTGGAGGCTCAGTG
chr10:3810115-3810460_7	GAAGTGCCATTCCGCCTGACCTCGTCTCACACCGTCTCCAGTATATACACACAGGTTTCGAGACGAGGCTAGGTGGAGGCTCAGTG
chr10:3810115-3810460_8	GAAGTGCCATTCCGCCTGACCTCGTCTCACACCGAATCGGCCAGGCCCACGCCAGTTTCGAGACGAGGCTAGGTGGAGGCTCAGTG
chr10:6052210-6053154_1	GAAGTGCCATTCCGCCTGACCTCGTCTCACACCGGCGGTACCCACAGAGCCGCGGTTTCGAGACGAGGCTAGGTGGAGGCTCAGTG
chr10:6052210-6053154_2	GAAGTGCCATTCCGCCTGACCTCGTCTCACACCGCGCCTCACTGCATGTACCTGGTTTCGAGACGAGGCTAGGTGGAGGCTCAGTG
chr10:6052210-6053154_3	GAAGTGCCATTCCGCCTGACCTCGTCTCACACCGATTGGAGACAACCTCTTGTGGTTTCGAGACGAGGCTAGGTGGAGGCTCAGTG
chr10:6052210-6053154_4	GAAGTGCCATTCCGCCTGACCTCGTCTCACACCGTCCTTAAGCCATCCTGCAGGGTTTCGAGACGAGGCTAGGTGGAGGCTCAGTG
chr10:6052210-6053154_5	GAAGTGCCATTCCGCCTGACCTCGTCTCACACCGGGGGGGCGCGTTTTCTCCCCGTTTCGAGACGAGGCTAGGTGGAGGCTCAGTG
chr10:6052210-6053154_6	GAAGTGCCATTCCGCCTGACCTCGTCTCACACCGTCTGAAGGAGGTATCTATTTGTTTCGAGACGAGGCTAGGTGGAGGCTCAGTG
chr10:6052210-6053154_7	GAAGTGCCATTCCGCCTGACCTCGTCTCACACCGGTGGTAGGACTTCCGGCTATGTTTCGAGACGAGGCTAGGTGGAGGCTCAGTG
chr10:6052210-6053154_8	GAAGTGCCATTCCGCCTGACCTCGTCTCACACCGTGAGTCACCATACCACATTCGTTTCGAGACGAGGCTAGGTGGAGGCTCAGTG
chr10:79285882-79286750_1	GAAGTGCCATTCCGCCTGACCTCGTCTCACACCGTGTACAACCCTAATCCAGCAGTTTCGAGACGAGGCTAGGTGGAGGCTCAGTG
chr10:79285882-79286750_2	GAAGTGCCATTCCGCCTGACCTCGTCTCACACCGGACTCAAGATACCACCACCGGTTTCGAGACGAGGCTAGGTGGAGGCTCAGTG
chr10:79285882-79286750_3	GAAGTGCCATTCCGCCTGACCTCGTCTCACACCGATTGTTGGGGCCGTTTTGGCGTTTCGAGACGAGGCTAGGTGGAGGCTCAGTG
chr10:79285882-79286750_4	GAAGTGCCATTCCGCCTGACCTCGTCTCACACCGGCAGTGGCGTCACATCAGCAGTTTCGAGACGAGGCTAGGTGGAGGCTCAGTG
chr10:79285882-79286750_5	GAAGTGCCATTCCGCCTGACCTCGTCTCACACCGGACCGTGACTCATCTCATTCGTTTCGAGACGAGGCTAGGTGGAGGCTCAGTG
chr10:79285882-79286750_6	GAAGTGCCATTCCGCCTGACCTCGTCTCACACCGAGATGCACGCAGGCATATGGGTTTCGAGACGAGGCTAGGTGGAGGCTCAGTG
chr10:79285882-79286750_7	GAAGTGCCATTCCGCCTGACCTCGTCTCACACCGAGAGCCTTCTCTGCGACAGCGTTTCGAGACGAGGCTAGGTGGAGGCTCAGTG
chr10:79285882-79286750_8	GAAGTGCCATTCCGCCTGACCTCGTCTCACACCGGAGTCACGGTCCTGTCGGTGGTTTCGAGACGAGGCTAGGTGGAGGCTCAGTG
chr10:79286336-79342595_1	GAAGTGCCATTCCGCCTGACCTCGTCTCACACCGATGGCCAGTTTGGGAACGTGTTTCGAGACGAGGCTAGGTGGAGGCTCAGTG
chr10:79286336-79342595_2	GAAGTGCCATTCCGCCTGACCTCGTCTCACACCGCAGTGGCGTCACATCAGCAGTTTCGAGACGAGGCTAGGTGGAGGCTCAGTG
chr10:79286336-79342595_3	GAAGTGCCATTCCGCCTGACCTCGTCTCACACCGCACATCCGTGCACACACGCGGTTTCGAGACGAGGCTAGGTGGAGGCTCAGTG
chr10:79286336-79342595_4	GAAGTGCCATTCCGCCTGACCTCGTCTCACACCGACTCAAGATACCACCACCGGGTTTCGAGACGAGGCTAGGTGGAGGCTCAGTG
chr10:79286336-79342595_5	GAAGTGCCATTCCGCCTGACCTCGTCTCACACCGCTGGCATGCTGCCCGTGCACGTTTCGAGACGAGGCTAGGTGGAGGCTCAGTG
chr10:79286336-79342595_6	GAAGTGCCATTCCGCCTGACCTCGTCTCACACCGGGGCAACACGACCCTCAACGGTTTCGAGACGAGGCTAGGTGGAGGCTCAGTG
chr10:79286336-79342595_7	GAAGTGCCATTCCGCCTGACCTCGTCTCACACCGCCAGACAACGAACAACAGCGGTTTCGAGACGAGGCTAGGTGGAGGCTCAGTG
chr10:79286336-79342595_8	GAAGTGCCATTCCGCCTGACCTCGTCTCACACCGAGTGACGGTTCACCAATGGTGTTTCGAGACGAGGCTAGGTGGAGGCTCAGTG
chr11:350815-351291_1	GAAGTGCCATTCCGCCTGACCTCGTCTCACACCGCGCCCATTGCAGGAACCCTGGTTTCGAGACGAGGCTAGGTGGAGGCTCAGTG
chr11:350815-351291_2	GAAGTGCCATTCCGCCTGACCTCGTCTCACACCGGGAACCCTGAGGACTTCAGGGTTTCGAGACGAGGCTAGGTGGAGGCTCAGTG
chr11:350815-351291_3	GAAGTGCCATTCCGCCTGACCTCGTCTCACACCGCTTAGCACCTAACATCACACGTTTCGAGACGAGGCTAGGTGGAGGCTCAGTG
chr11:350815-351291_4	GAAGTGCCATTCCGCCTGACCTCGTCTCACACCGCACGTGTTCTCTGGGCAAGTGTTTCGAGACGAGGCTAGGTGGAGGCTCAGTG
chr11:350815-351291_5	GAAGTGCCATTCCGCCTGACCTCGTCTCACACCGAGGGGAACCTGAGAGCTGATGTTTCGAGACGAGGCTAGGTGGAGGCTCAGTG
chr11:350815-351291_6	GAAGTGCCATTCCGCCTGACCTCGTCTCACACCGCGTACAGGATCGTGGAACATGTTTCGAGACGAGGCTAGGTGGAGGCTCAGTG
chr11:350815-351291_7	GAAGTGCCATTCCGCCTGACCTCGTCTCACACCGGGAACCCTGAGGACTTCAGGGTTTCGAGACGAGGCTAGGTGGAGGCTCAGTG
chr11:350815-351291_8	GAAGTGCCATTCCGCCTGACCTCGTCTCACACCGGCAGCCGCCTGAAGTCCTCAGTTTCGAGACGAGGCTAGGTGGAGGCTCAGTG
chr11:61971606-61972365_1	GAAGTGCCATTCCGCCTGACCTCGTCTCACACCGAGAGCAGTCATAAGACCTGGGTTTCGAGACGAGGCTAGGTGGAGGCTCAGTG
chr11:61971606-61972365_2	GAAGTGCCATTCCGCCTGACCTCGTCTCACACCGCCTAGCAGAGTGCTGAGTCAGTTTCGAGACGAGGCTAGGTGGAGGCTCAGTG
chr11:61971606-61972365_3	GAAGTGCCATTCCGCCTGACCTCGTCTCACACCGGCCAGCAAAAACACCATCAGGTTTCGAGACGAGGCTAGGTGGAGGCTCAGTG
chr11:61971606-61972365_4	GAAGTGCCATTCCGCCTGACCTCGTCTCACACCGTCTGCTGCCTCCAAGTCACGGTTTCGAGACGAGGCTAGGTGGAGGCTCAGTG
chr11:61971606-61972365_5	GAAGTGCCATTCCGCCTGACCTCGTCTCACACCGGCTGGCTGGGAACAATGGAAGTTTCGAGACGAGGCTAGGTGGAGGCTCAGTG
chr11:61971606-61972365_6	GAAGTGCCATTCCGCCTGACCTCGTCTCACACCGGGAAGGGAAATCTATTGGTGGTTTCGAGACGAGGCTAGGTGGAGGCTCAGTG
chr11:61971606-61972365_7	GAAGTGCCATTCCGCCTGACCTCGTCTCACACCGCTTGGGACCTTTGTTGACCAGTTTCGAGACGAGGCTAGGTGGAGGCTCAGTG
chr11:61971606-61972365_8	GAAGTGCCATTCCGCCTGACCTCGTCTCACACCGTCTGCTGCCTCCAAGTCACGGTTTCGAGACGAGGCTAGGTGGAGGCTCAGTG
chr11:65877448-65882338_1	GAAGTGCCATTCCGCCTGACCTCGTCTCACACCGCCTGCCCAGAGAGTAAACCAGTTTCGAGACGAGGCTAGGTGGAGGCTCAGTG
chr11:65877448-65882338_2	GAAGTGCCATTCCGCCTGACCTCGTCTCACACCGAAGGGTTAATGGTACCTGTGGTTTCGAGACGAGGCTAGGTGGAGGCTCAGTG
chr11:65877448-65882338_3	GAAGTGCCATTCCGCCTGACCTCGTCTCACACCGCATTAACCCTTCTGGCTCGTGTTTCGAGACGAGGCTAGGTGGAGGCTCAGTG
chr11:65877448-65882338_4	GAAGTGCCATTCCGCCTGACCTCGTCTCACACCGAGTGGTTACCCAGCCCACCGGTTTCGAGACGAGGCTAGGTGGAGGCTCAGTG
chr11:65877448-65882338_5	GAAGTGCCATTCCGCCTGACCTCGTCTCACACCGACCGTCCTCCTCGATCTGCGGTTTCGAGACGAGGCTAGGTGGAGGCTCAGTG
chr11:65877448-65882338_6	GAAGTGCCATTCCGCCTGACCTCGTCTCACACCGTATTACAAAGCGGGATGGCTGTTTCGAGACGAGGCTAGGTGGAGGCTCAGTG
chr11:65877448-65882338_7	GAAGTGCCATTCCGCCTGACCTCGTCTCACACCGTCAGGTAACTCCGGTTGAACGTTTCGAGACGAGGCTAGGTGGAGGCTCAGTG
chr11:65877448-65882338_8	GAAGTGCCATTCCGCCTGACCTCGTCTCACACCGCTCATCCCTCCCACGGTCTAGTTTCGAGACGAGGCTAGGTGGAGGCTCAGTG
chr11:65927872-65928437_1	GAAGTGCCATTCCGCCTGACCTCGTCTCACACCGTCAACACGCTGGCCTCCTCGGTTTCGAGACGAGGCTAGGTGGAGGCTCAGTG
chr11:65927872-65928437_2	GAAGTGCCATTCCGCCTGACCTCGTCTCACACCGATGATCCCATGAATCCTGCAGTTTCGAGACGAGGCTAGGTGGAGGCTCAGTG
chr11:65927872-65928437_3	GAAGTGCCATTCCGCCTGACCTCGTCTCACACCGCCCTAGCTCAGTCCAGTTGGGTTTCGAGACGAGGCTAGGTGGAGGCTCAGTG
chr11:65927872-65928437_4	GAAGTGCCATTCCGCCTGACCTCGTCTCACACCGGGAGTTGCAGATTAGCCTAGGTTTCGAGACGAGGCTAGGTGGAGGCTCAGTG
chr11:65927872-65928437_5	GAAGTGCCATTCCGCCTGACCTCGTCTCACACCGGCCGCAGCAAGCAAGTGGGTGTTTCGAGACGAGGCTAGGTGGAGGCTCAGTG
chr11:65927872-65928437_6	GAAGTGCCATTCCGCCTGACCTCGTCTCACACCGAGCATCTGTGGCTAAAAACAGTTTCGAGACGAGGCTAGGTGGAGGCTCAGTG
chr11:65927872-65928437_7	GAAGTGCCATTCCGCCTGACCTCGTCTCACACCGGGAGTTGCAGATTAGCCTAGGTTTCGAGACGAGGCTAGGTGGAGGCTCAGTG
chr11:65927872-65928437_8	GAAGTGCCATTCCGCCTGACCTCGTCTCACACCGGTACATTCACGCCTCTCCAGGTTTCGAGACGAGGCTAGGTGGAGGCTCAGTG
chr11:88357548-88357753_1	GAAGTGCCATTCCGCCTGACCTCGTCTCACACCGTGTAGCTGTTGTACAGAAGAGTTTCGAGACGAGGCTAGGTGGAGGCTCAGTG
chr11:88357548-88357753_2	GAAGTGCCATTCCGCCTGACCTCGTCTCACACCGCTTTTATGATGAATTCCTTTGTTTCGAGACGAGGCTAGGTGGAGGCTCAGTG
chr11:88357548-88357753_3	GAAGTGCCATTCCGCCTGACCTCGTCTCACACCGGGGCTTTCTCAATGACCCAAGTTTCGAGACGAGGCTAGGTGGAGGCTCAGTG
chr11:88357548-88357753_4	GAAGTGCCATTCCGCCTGACCTCGTCTCACACCGGCATTCTTGGTATAACAGGGGTTTCGAGACGAGGCTAGGTGGAGGCTCAGTG
chr12:4153422-4154015_1	GAAGTGCCATTCCGCCTGACCTCGTCTCACACCGCATTTAACTCTGCGCCCCGCGTTTCGAGACGAGGCTAGGTGGAGGCTCAGTG
chr12:4153422-4154015_2	GAAGTGCCATTCCGCCTGACCTCGTCTCACACCGATCAGAGGCGCCACAGACCAGTTTCGAGACGAGGCTAGGTGGAGGCTCAGTG
chr12:4153422-4154015_3	GAAGTGCCATTCCGCCTGACCTCGTCTCACACCGAGCAAAGTTCTGATAATCCCGTTTCGAGACGAGGCTAGGTGGAGGCTCAGTG
chr12:4153422-4154015_4	GAAGTGCCATTCCGCCTGACCTCGTCTCACACCGAGTAGACACACCTAGATGGCGTTTCGAGACGAGGCTAGGTGGAGGCTCAGTG
chr12:4153422-4154015_5	GAAGTGCCATTCCGCCTGACCTCGTCTCACACCGCCTTTGGCTCATTCACCAGGGTTTCGAGACGAGGCTAGGTGGAGGCTCAGTG
chr12:4153422-4154015_6	GAAGTGCCATTCCGCCTGACCTCGTCTCACACCGATAGTGCCAAGACCTTGCTGGTTTCGAGACGAGGCTAGGTGGAGGCTCAGTG
chr12:4153422-4154015_7	GAAGTGCCATTCCGCCTGACCTCGTCTCACACCGGCTGGACGTGAGACAGTGGGGTTTCGAGACGAGGCTAGGTGGAGGCTCAGTG
chr12:4153422-4154015_8	GAAGTGCCATTCCGCCTGACCTCGTCTCACACCGTCAGAGGCGCCACAGACCAGGTTTCGAGACGAGGCTAGGTGGAGGCTCAGTG
chr12:56041334-56042281_1	GAAGTGCCATTCCGCCTGACCTCGTCTCACACCGGAATTGCTTCCGAGTCGGCGGTTTCGAGACGAGGCTAGGTGGAGGCTCAGTG
chr12:56041334-56042281_2	GAAGTGCCATTCCGCCTGACCTCGTCTCACACCGCGGATGGCGGAAGAAAATCGGTTTCGAGACGAGGCTAGGTGGAGGCTCAGTG
chr12:56041334-56042281_3	GAAGTGCCATTCCGCCTGACCTCGTCTCACACCGCTAATAACGAGTGCGCCTTGGTTTCGAGACGAGGCTAGGTGGAGGCTCAGTG
chr12:56041334-56042281_4	GAAGTGCCATTCCGCCTGACCTCGTCTCACACCGTTTCCGGTATACGCGACGCTGTTTCGAGACGAGGCTAGGTGGAGGCTCAGTG
chr12:56041334-56042281_5	GAAGTGCCATTCCGCCTGACCTCGTCTCACACCGCGAAGGCGGCGCTGCGCCACGTTTCGAGACGAGGCTAGGTGGAGGCTCAGTG
chr12:56041334-56042281_6	GAAGTGCCATTCCGCCTGACCTCGTCTCACACCGATTCTCCCGGTGTCCGCGTAGTTTCGAGACGAGGCTAGGTGGAGGCTCAGTG
chr12:56041334-56042281_7	GAAGTGCCATTCCGCCTGACCTCGTCTCACACCGTGAGTCTTCTTGCGTGGTGAGTTTCGAGACGAGGCTAGGTGGAGGCTCAGTG
chr12:56041334-56042281_8	GAAGTGCCATTCCGCCTGACCTCGTCTCACACCGGGGATCTCATGCTATATAGGGTTTCGAGACGAGGCTAGGTGGAGGCTCAGTG
chr12:56266518-56267356_1	GAAGTGCCATTCCGCCTGACCTCGTCTCACACCGAGTATAGCACCCCTCCACCGGTTTCGAGACGAGGCTAGGTGGAGGCTCAGTG
chr12:56266518-56267356_2	GAAGTGCCATTCCGCCTGACCTCGTCTCACACCGGCTCTAACAGCGACGTTCAGGTTTCGAGACGAGGCTAGGTGGAGGCTCAGTG
chr12:56266518-56267356_3	GAAGTGCCATTCCGCCTGACCTCGTCTCACACCGGCCATGGCAACAGCGTGACGGTTTCGAGACGAGGCTAGGTGGAGGCTCAGTG
chr12:56266518-56267356_4	GAAGTGCCATTCCGCCTGACCTCGTCTCACACCGAAACTACATCTCCCGACAGGGTTTCGAGACGAGGCTAGGTGGAGGCTCAGTG
chr12:56266518-56267356_5	GAAGTGCCATTCCGCCTGACCTCGTCTCACACCGTGGCCCTCTAAGTTCTGACGGTTTCGAGACGAGGCTAGGTGGAGGCTCAGTG
chr12:56266518-56267356_6	GAAGTGCCATTCCGCCTGACCTCGTCTCACACCGGGTTCGGGACCTCTGAGCGCGTTTCGAGACGAGGCTAGGTGGAGGCTCAGTG
chr12:56266518-56267356_7	GAAGTGCCATTCCGCCTGACCTCGTCTCACACCGTGCCACCGCCGCGACCAATGGTTTCGAGACGAGGCTAGGTGGAGGCTCAGTG
chr12:56266518-56267356_8	GAAGTGCCATTCCGCCTGACCTCGTCTCACACCGGCCATGCGCGCGACCCTGCCGTTTCGAGACGAGGCTAGGTGGAGGCTCAGTG
chr12:56333315-56334222_1	GAAGTGCCATTCCGCCTGACCTCGTCTCACACCGACCTAACCACTACGGCGCCAGTTTCGAGACGAGGCTAGGTGGAGGCTCAGTG
chr12:56333315-56334222_2	GAAGTGCCATTCCGCCTGACCTCGTCTCACACCGGACGCACGCGCCGGAAAAAGGTTTCGAGACGAGGCTAGGTGGAGGCTCAGTG
chr12:56333315-56334222_3	GAAGTGCCATTCCGCCTGACCTCGTCTCACACCGCAGACGCCGGACTTGTTGGGGTTTCGAGACGAGGCTAGGTGGAGGCTCAGTG
chr12:56333315-56334222_4	GAAGTGCCATTCCGCCTGACCTCGTCTCACACCGAACGGGTGGATTGGACGGTGGTTTCGAGACGAGGCTAGGTGGAGGCTCAGTG
chr12:56333315-56334222_5	GAAGTGCCATTCCGCCTGACCTCGTCTCACACCGGCGTGGAATTAGAACGAGTAGTTTCGAGACGAGGCTAGGTGGAGGCTCAGTG
chr12:56333315-56334222_6	GAAGTGCCATTCCGCCTGACCTCGTCTCACACCGGCGCTCCAAAATATCCGCCAGTTTCGAGACGAGGCTAGGTGGAGGCTCAGTG
chr12:56333315-56334222_7	GAAGTGCCATTCCGCCTGACCTCGTCTCACACCGAGAGGTTACGGGGCGCCGGTGTTTCGAGACGAGGCTAGGTGGAGGCTCAGTG
chr12:56333315-56334222_8	GAAGTGCCATTCCGCCTGACCTCGTCTCACACCGTAGGTTGAGCCCTAGGCGTGGTTTCGAGACGAGGCTAGGTGGAGGCTCAGTG
chr12:56359857-56360597_1	GAAGTGCCATTCCGCCTGACCTCGTCTCACACCGTAGGCACTTTCTACGAGGGGGTTTCGAGACGAGGCTAGGTGGAGGCTCAGTG
chr12:56359857-56360597_2	GAAGTGCCATTCCGCCTGACCTCGTCTCACACCGCCGGAACCGAAACTAGCTTGGTTTCGAGACGAGGCTAGGTGGAGGCTCAGTG
chr12:56359857-56360597_3	GAAGTGCCATTCCGCCTGACCTCGTCTCACACCGTTCCGCTGCCAACTACAAGGGTTTCGAGACGAGGCTAGGTGGAGGCTCAGTG
chr12:56359857-56360597_4	GAAGTGCCATTCCGCCTGACCTCGTCTCACACCGTCGCGCCCCGCCTACAACTTGTTTCGAGACGAGGCTAGGTGGAGGCTCAGTG
chr12:56359857-56360597_5	GAAGTGCCATTCCGCCTGACCTCGTCTCACACCGGTCGCGACCAGAGCCATTGGGTTTCGAGACGAGGCTAGGTGGAGGCTCAGTG
chr12:56359857-56360597_6	GAAGTGCCATTCCGCCTGACCTCGTCTCACACCGCGGGGACTGCAACCCTAATCGTTTCGAGACGAGGCTAGGTGGAGGCTCAGTG
chr12:56359857-56360597_7	GAAGTGCCATTCCGCCTGACCTCGTCTCACACCGCCCGTCCCTAGTATGAGCTCGTTTCGAGACGAGGCTAGGTGGAGGCTCAGTG
chr12:56359857-56360597_8	GAAGTGCCATTCCGCCTGACCTCGTCTCACACCGCGACAGCTCCTATTTCAATCGTTTCGAGACGAGGCTAGGTGGAGGCTCAGTG
chr12:7938214-7938561_1	GAAGTGCCATTCCGCCTGACCTCGTCTCACACCGAGAATTCAAATTGATACTGCGTTTCGAGACGAGGCTAGGTGGAGGCTCAGTG
chr12:7938214-7938561_2	GAAGTGCCATTCCGCCTGACCTCGTCTCACACCGAAGGAAAAAGGATATCCCAAGTTTCGAGACGAGGCTAGGTGGAGGCTCAGTG
chr12:7938214-7938561_3	GAAGTGCCATTCCGCCTGACCTCGTCTCACACCGAACAGTAATCTAGTTTTCTCGTTTCGAGACGAGGCTAGGTGGAGGCTCAGTG
chr12:7938214-7938561_4	GAAGTGCCATTCCGCCTGACCTCGTCTCACACCGCAACTGAATTTAGTATCTAAGTTTCGAGACGAGGCTAGGTGGAGGCTCAGTG
chr12:7938214-7938561_5	GAAGTGCCATTCCGCCTGACCTCGTCTCACACCGGGAAGGCAATGGTGAGATGGGTTTCGAGACGAGGCTAGGTGGAGGCTCAGTG
chr12:7938214-7938561_6	GAAGTGCCATTCCGCCTGACCTCGTCTCACACCGCAGCATTTCCTGGAAGGCAAGTTTCGAGACGAGGCTAGGTGGAGGCTCAGTG
chr12:7938214-7938561_7	GAAGTGCCATTCCGCCTGACCTCGTCTCACACCGCACTTTCTCCAATTCACCACGTTTCGAGACGAGGCTAGGTGGAGGCTCAGTG
chr12:7938214-7938561_8	GAAGTGCCATTCCGCCTGACCTCGTCTCACACCGTTGCTTCCTTTGCTTTAACGGTTTCGAGACGAGGCTAGGTGGAGGCTCAGTG
chr12:92404842-92405291_1	GAAGTGCCATTCCGCCTGACCTCGTCTCACACCGCCTGCCTAAAGTGTTATCTGGTTTCGAGACGAGGCTAGGTGGAGGCTCAGTG
chr12:92404842-92405291_2	GAAGTGCCATTCCGCCTGACCTCGTCTCACACCGCACATTGAAACAGTTGTGCTGTTTCGAGACGAGGCTAGGTGGAGGCTCAGTG
chr12:92404842-92405291_3	GAAGTGCCATTCCGCCTGACCTCGTCTCACACCGCTGTCTCTTCAGATCAAGAAGTTTCGAGACGAGGCTAGGTGGAGGCTCAGTG
chr12:92404842-92405291_4	GAAGTGCCATTCCGCCTGACCTCGTCTCACACCGAGGTTTGTAAGGAGCCTTCAGTTTCGAGACGAGGCTAGGTGGAGGCTCAGTG
chr12:92404842-92405291_5	GAAGTGCCATTCCGCCTGACCTCGTCTCACACCGGCTGAACTAGGTGACCCTGAGTTTCGAGACGAGGCTAGGTGGAGGCTCAGTG
chr12:92404842-92405291_6	GAAGTGCCATTCCGCCTGACCTCGTCTCACACCGGAAGAAAACTCACCTAGCAGGTTTCGAGACGAGGCTAGGTGGAGGCTCAGTG
chr12:92404842-92405291_7	GAAGTGCCATTCCGCCTGACCTCGTCTCACACCGCAGTGTACCAACCTAGGAAAGTTTCGAGACGAGGCTAGGTGGAGGCTCAGTG
chr12:92404842-92405291_8	GAAGTGCCATTCCGCCTGACCTCGTCTCACACCGGATAAGGCAGAAGAAGCGGGGTTTCGAGACGAGGCTAGGTGGAGGCTCAGTG
chr14:55102997-55103675_1	GAAGTGCCATTCCGCCTGACCTCGTCTCACACCGGTTAACCAGGCATAACCCGGGTTTCGAGACGAGGCTAGGTGGAGGCTCAGTG
chr14:55102997-55103675_2	GAAGTGCCATTCCGCCTGACCTCGTCTCACACCGTATTTCACGCTCACAGAGTAGTTTCGAGACGAGGCTAGGTGGAGGCTCAGTG
chr14:55102997-55103675_3	GAAGTGCCATTCCGCCTGACCTCGTCTCACACCGGGCCTTATGTGCTGGCACTGGTTTCGAGACGAGGCTAGGTGGAGGCTCAGTG
chr14:55102997-55103675_4	GAAGTGCCATTCCGCCTGACCTCGTCTCACACCGGGAAAACGAGAAGGTTAACCGTTTCGAGACGAGGCTAGGTGGAGGCTCAGTG
chr14:55102997-55103675_5	GAAGTGCCATTCCGCCTGACCTCGTCTCACACCGATACAGGGTCAGCTTAGCCCGTTTCGAGACGAGGCTAGGTGGAGGCTCAGTG
chr14:55102997-55103675_6	GAAGTGCCATTCCGCCTGACCTCGTCTCACACCGCCTCTTCAGTCATGTCGGCCGTTTCGAGACGAGGCTAGGTGGAGGCTCAGTG
chr14:55102997-55103675_7	GAAGTGCCATTCCGCCTGACCTCGTCTCACACCGGTTAACCAGGCATAACCCGGGTTTCGAGACGAGGCTAGGTGGAGGCTCAGTG
chr14:55102997-55103675_8	GAAGTGCCATTCCGCCTGACCTCGTCTCACACCGAGGCCAGTCAGTGCTATACAGTTTCGAGACGAGGCTAGGTGGAGGCTCAGTG
chr14:68282704-68283711_1	GAAGTGCCATTCCGCCTGACCTCGTCTCACACCGACAGTTGGCGAATACACCACGTTTCGAGACGAGGCTAGGTGGAGGCTCAGTG
chr14:68282704-68283711_2	GAAGTGCCATTCCGCCTGACCTCGTCTCACACCGTCACTGACAGGATGCCGTCGGTTTCGAGACGAGGCTAGGTGGAGGCTCAGTG
chr14:68282704-68283711_3	GAAGTGCCATTCCGCCTGACCTCGTCTCACACCGAATGGCATCCTAACCACCAAGTTTCGAGACGAGGCTAGGTGGAGGCTCAGTG
chr14:68282704-68283711_4	GAAGTGCCATTCCGCCTGACCTCGTCTCACACCGTTGGTTCCGGATCTCAGATGGTTTCGAGACGAGGCTAGGTGGAGGCTCAGTG
chr14:68282704-68283711_5	GAAGTGCCATTCCGCCTGACCTCGTCTCACACCGTGTGATCGGTCCCTCACAGAGTTTCGAGACGAGGCTAGGTGGAGGCTCAGTG
chr14:68282704-68283711_6	GAAGTGCCATTCCGCCTGACCTCGTCTCACACCGTCCGCTCTACTATATGCCACGTTTCGAGACGAGGCTAGGTGGAGGCTCAGTG
chr14:68282704-68283711_7	GAAGTGCCATTCCGCCTGACCTCGTCTCACACCGGCTGCACTGTACGTGTCCTGGTTTCGAGACGAGGCTAGGTGGAGGCTCAGTG
chr14:68282704-68283711_8	GAAGTGCCATTCCGCCTGACCTCGTCTCACACCGTTCTATTCATGTGTACTCCTGTTTCGAGACGAGGCTAGGTGGAGGCTCAGTG
chr15:38610799-38611491_1	GAAGTGCCATTCCGCCTGACCTCGTCTCACACCGCGATAGATTGACGAAAGTGGGTTTCGAGACGAGGCTAGGTGGAGGCTCAGTG
chr15:38610799-38611491_2	GAAGTGCCATTCCGCCTGACCTCGTCTCACACCGTTTTACGACCAGGGGCCAGGGTTTCGAGACGAGGCTAGGTGGAGGCTCAGTG
chr15:38610799-38611491_3	GAAGTGCCATTCCGCCTGACCTCGTCTCACACCGAGTATGACGCTCTGCCCTAGGTTTCGAGACGAGGCTAGGTGGAGGCTCAGTG
chr15:38610799-38611491_4	GAAGTGCCATTCCGCCTGACCTCGTCTCACACCGGGGCGGAGTAGCATGCCTCCGTTTCGAGACGAGGCTAGGTGGAGGCTCAGTG
chr15:38610799-38611491_5	GAAGTGCCATTCCGCCTGACCTCGTCTCACACCGTTTATAAGAAGGGCTTACCGGTTTCGAGACGAGGCTAGGTGGAGGCTCAGTG
chr15:38610799-38611491_6	GAAGTGCCATTCCGCCTGACCTCGTCTCACACCGAGCTAAGACTCCTCTGCCCAGTTTCGAGACGAGGCTAGGTGGAGGCTCAGTG
chr15:38610799-38611491_7	GAAGTGCCATTCCGCCTGACCTCGTCTCACACCGATCACCTTAGCAAACACCATGTTTCGAGACGAGGCTAGGTGGAGGCTCAGTG
chr15:38610799-38611491_8	GAAGTGCCATTCCGCCTGACCTCGTCTCACACCGTTCAGATTGAGCCCAGCCTTGTTTCGAGACGAGGCTAGGTGGAGGCTCAGTG
chr15:38612185-38612439_1	GAAGTGCCATTCCGCCTGACCTCGTCTCACACCGGAAAGGTGATGCTTCTCAGAGTTTCGAGACGAGGCTAGGTGGAGGCTCAGTG
chr15:38612185-38612439_2	GAAGTGCCATTCCGCCTGACCTCGTCTCACACCGTCTGTCATGCTTCTTGAGAAGTTTCGAGACGAGGCTAGGTGGAGGCTCAGTG
chr15:38612185-38612439_3	GAAGTGCCATTCCGCCTGACCTCGTCTCACACCGGCAGATCTGGTGTAGCTGCTGTTTCGAGACGAGGCTAGGTGGAGGCTCAGTG
chr15:38612185-38612439_4	GAAGTGCCATTCCGCCTGACCTCGTCTCACACCGGAAACTTTTATTAGCAATGAGTTTCGAGACGAGGCTAGGTGGAGGCTCAGTG
chr15:38612185-38612439_5	GAAGTGCCATTCCGCCTGACCTCGTCTCACACCGACGTCTTGAAAGTCTAATATGTTTCGAGACGAGGCTAGGTGGAGGCTCAGTG
chr15:38612185-38612439_6	GAAGTGCCATTCCGCCTGACCTCGTCTCACACCGCTGGGTACATATCCAGCCCAGTTTCGAGACGAGGCTAGGTGGAGGCTCAGTG
chr15:38612185-38612439_7	GAAGTGCCATTCCGCCTGACCTCGTCTCACACCGATGTACCCAGGTGACTCATGGTTTCGAGACGAGGCTAGGTGGAGGCTCAGTG
chr15:38612185-38612439_8	GAAGTGCCATTCCGCCTGACCTCGTCTCACACCGCCTCTCTGCATGCGCAGATCGTTTCGAGACGAGGCTAGGTGGAGGCTCAGTG
chr15:72237274-72237898_1	GAAGTGCCATTCCGCCTGACCTCGTCTCACACCGAACGGAAGGTTAAACTCCAGGTTTCGAGACGAGGCTAGGTGGAGGCTCAGTG
chr15:72237274-72237898_2	GAAGTGCCATTCCGCCTGACCTCGTCTCACACCGCTGCCTGATGGAAAATTACCGTTTCGAGACGAGGCTAGGTGGAGGCTCAGTG
chr15:72237274-72237898_3	GAAGTGCCATTCCGCCTGACCTCGTCTCACACCGCCTCACCACAAACTGAGTCAGTTTCGAGACGAGGCTAGGTGGAGGCTCAGTG
chr15:72237274-72237898_4	GAAGTGCCATTCCGCCTGACCTCGTCTCACACCGTCGAGCAGGCTCCTCCCCAAGTTTCGAGACGAGGCTAGGTGGAGGCTCAGTG
chr15:72237274-72237898_5	GAAGTGCCATTCCGCCTGACCTCGTCTCACACCGTGGCAAGTCCTGTGCTCCAAGTTTCGAGACGAGGCTAGGTGGAGGCTCAGTG
chr15:72237274-72237898_6	GAAGTGCCATTCCGCCTGACCTCGTCTCACACCGATTCTGAGATGGAGGTCTGAGTTTCGAGACGAGGCTAGGTGGAGGCTCAGTG
chr15:72237274-72237898_7	GAAGTGCCATTCCGCCTGACCTCGTCTCACACCGGCTCACTGTGAGAGGAGGAGGTTTCGAGACGAGGCTAGGTGGAGGCTCAGTG
chr15:72237274-72237898_8	GAAGTGCCATTCCGCCTGACCTCGTCTCACACCGCCTGATGGAAAATTACCAGGGTTTCGAGACGAGGCTAGGTGGAGGCTCAGTG
chr16:30956921-30958271_1	GAAGTGCCATTCCGCCTGACCTCGTCTCACACCGCCGGGACCTTGACGAATCGGGTTTCGAGACGAGGCTAGGTGGAGGCTCAGTG
chr16:30956921-30958271_2	GAAGTGCCATTCCGCCTGACCTCGTCTCACACCGGTGGCGAAGCCGACTCTCCGGTTTCGAGACGAGGCTAGGTGGAGGCTCAGTG
chr16:30956921-30958271_3	GAAGTGCCATTCCGCCTGACCTCGTCTCACACCGCCGCAGCATCTAGATCGTCGGTTTCGAGACGAGGCTAGGTGGAGGCTCAGTG
chr16:30956921-30958271_4	GAAGTGCCATTCCGCCTGACCTCGTCTCACACCGGGTGTTTGGTGCGCGCGCCGGTTTCGAGACGAGGCTAGGTGGAGGCTCAGTG
chr16:30956921-30958271_5	GAAGTGCCATTCCGCCTGACCTCGTCTCACACCGCGAATCTGCGGATTCCGCTGGTTTCGAGACGAGGCTAGGTGGAGGCTCAGTG
chr16:30956921-30958271_6	GAAGTGCCATTCCGCCTGACCTCGTCTCACACCGCCGGCTTCGACCCCGAATCCGTTTCGAGACGAGGCTAGGTGGAGGCTCAGTG
chr16:30956921-30958271_7	GAAGTGCCATTCCGCCTGACCTCGTCTCACACCGGATCCGACCTGGCGAATCTGGTTTCGAGACGAGGCTAGGTGGAGGCTCAGTG
chr16:30956921-30958271_8	GAAGTGCCATTCCGCCTGACCTCGTCTCACACCGTCCTCGGGTCCCTCGATACTGTTTCGAGACGAGGCTAGGTGGAGGCTCAGTG
chr16:87871544-87871870_1	GAAGTGCCATTCCGCCTGACCTCGTCTCACACCGGTGTGACTTGAACACGCTCAGTTTCGAGACGAGGCTAGGTGGAGGCTCAGTG
chr16:87871544-87871870_2	GAAGTGCCATTCCGCCTGACCTCGTCTCACACCGAGCTATTACGCCACCTCTGTGTTTCGAGACGAGGCTAGGTGGAGGCTCAGTG
chr16:87871544-87871870_3	GAAGTGCCATTCCGCCTGACCTCGTCTCACACCGTGCCGAATCTTTCCAACAGAGTTTCGAGACGAGGCTAGGTGGAGGCTCAGTG
chr16:87871544-87871870_4	GAAGTGCCATTCCGCCTGACCTCGTCTCACACCGTTTTTACAGAGGCAGGACAAGTTTCGAGACGAGGCTAGGTGGAGGCTCAGTG
chr16:87871544-87871870_5	GAAGTGCCATTCCGCCTGACCTCGTCTCACACCGAACCCAGTAAAAACCGACAGGTTTCGAGACGAGGCTAGGTGGAGGCTCAGTG
chr16:87871544-87871870_6	GAAGTGCCATTCCGCCTGACCTCGTCTCACACCGAACCCAGTAAAAACCGACAGGTTTCGAGACGAGGCTAGGTGGAGGCTCAGTG
chr16:87871544-87871870_7	GAAGTGCCATTCCGCCTGACCTCGTCTCACACCGTTTCAGGCGAAGGCGTTTCAGTTTCGAGACGAGGCTAGGTGGAGGCTCAGTG
chr16:87871544-87871870_8	GAAGTGCCATTCCGCCTGACCTCGTCTCACACCGTTTCAGGCGAAGGCGTTTCAGTTTCGAGACGAGGCTAGGTGGAGGCTCAGTG
chr17:80254661-80255197_1	GAAGTGCCATTCCGCCTGACCTCGTCTCACACCGCTAGACATGGTTCATTCACAGTTTCGAGACGAGGCTAGGTGGAGGCTCAGTG
chr17:80254661-80255197_2	GAAGTGCCATTCCGCCTGACCTCGTCTCACACCGCTAGACATGGTTCATTCACAGTTTCGAGACGAGGCTAGGTGGAGGCTCAGTG
chr17:80254661-80255197_3	GAAGTGCCATTCCGCCTGACCTCGTCTCACACCGGGCTTGCACTCACATACCAAGTTTCGAGACGAGGCTAGGTGGAGGCTCAGTG
chr17:80254661-80255197_4	GAAGTGCCATTCCGCCTGACCTCGTCTCACACCGGGCTTGCACTCACATACCAAGTTTCGAGACGAGGCTAGGTGGAGGCTCAGTG
chr17:80254661-80255197_5	GAAGTGCCATTCCGCCTGACCTCGTCTCACACCGAGGACACACGAATAATGCCGGTTTCGAGACGAGGCTAGGTGGAGGCTCAGTG
chr17:80254661-80255197_6	GAAGTGCCATTCCGCCTGACCTCGTCTCACACCGAGGACACACGAATAATGCCGGTTTCGAGACGAGGCTAGGTGGAGGCTCAGTG
chr17:80254661-80255197_7	GAAGTGCCATTCCGCCTGACCTCGTCTCACACCGGTAGAAAGAGAAGCTGCCTGGTTTCGAGACGAGGCTAGGTGGAGGCTCAGTG
chr17:80254661-80255197_8	GAAGTGCCATTCCGCCTGACCTCGTCTCACACCGGTAGAAAGAGAAGCTGCCTGGTTTCGAGACGAGGCTAGGTGGAGGCTCAGTG
chr18:12775573-12776305_1	GAAGTGCCATTCCGCCTGACCTCGTCTCACACCGGATTCCGTTTCATAGTGTGGGTTTCGAGACGAGGCTAGGTGGAGGCTCAGTG
chr18:12775573-12776305_2	GAAGTGCCATTCCGCCTGACCTCGTCTCACACCGGGTGGAGCCAATGAGCTGTGGTTTCGAGACGAGGCTAGGTGGAGGCTCAGTG
chr18:12775573-12776305_3	GAAGTGCCATTCCGCCTGACCTCGTCTCACACCGGGAGGGTGGTGGTCGCAGATGTTTCGAGACGAGGCTAGGTGGAGGCTCAGTG
chr18:12775573-12776305_4	GAAGTGCCATTCCGCCTGACCTCGTCTCACACCGCTGGGACCAGAGGTGAGACGGTTTCGAGACGAGGCTAGGTGGAGGCTCAGTG
chr18:12775573-12776305_5	GAAGTGCCATTCCGCCTGACCTCGTCTCACACCGCCGAAAGCCCTGGTGTCGCTGTTTCGAGACGAGGCTAGGTGGAGGCTCAGTG
chr18:12775573-12776305_6	GAAGTGCCATTCCGCCTGACCTCGTCTCACACCGCCAAGAACCCACCTAATCCCGTTTCGAGACGAGGCTAGGTGGAGGCTCAGTG
chr18:12775573-12776305_7	GAAGTGCCATTCCGCCTGACCTCGTCTCACACCGAAACATAACAGGCACCGTGAGTTTCGAGACGAGGCTAGGTGGAGGCTCAGTG
chr18:12775573-12776305_8	GAAGTGCCATTCCGCCTGACCTCGTCTCACACCGGGTGAGACGTGGAACACGTGGTTTCGAGACGAGGCTAGGTGGAGGCTCAGTG
chr18:54268941-54270535_1	GAAGTGCCATTCCGCCTGACCTCGTCTCACACCGGGTACCCGCCGCGTAACACAGTTTCGAGACGAGGCTAGGTGGAGGCTCAGTG
chr18:54268941-54270535_2	GAAGTGCCATTCCGCCTGACCTCGTCTCACACCGACACTACAAATACGTGTCGAGTTTCGAGACGAGGCTAGGTGGAGGCTCAGTG
chr18:54268941-54270535_3	GAAGTGCCATTCCGCCTGACCTCGTCTCACACCGGTCCGCTGTGGTCACGTCTCGTTTCGAGACGAGGCTAGGTGGAGGCTCAGTG
chr18:54268941-54270535_4	GAAGTGCCATTCCGCCTGACCTCGTCTCACACCGCTGGTCGGCCACGACTGCGCGTTTCGAGACGAGGCTAGGTGGAGGCTCAGTG
chr18:54268941-54270535_5	GAAGTGCCATTCCGCCTGACCTCGTCTCACACCGGTGCGGGAGTTTTTTCCCGCGTTTCGAGACGAGGCTAGGTGGAGGCTCAGTG
chr18:54268941-54270535_6	GAAGTGCCATTCCGCCTGACCTCGTCTCACACCGCGCATGCCAAGGAATCGTGGGTTTCGAGACGAGGCTAGGTGGAGGCTCAGTG
chr18:54268941-54270535_7	GAAGTGCCATTCCGCCTGACCTCGTCTCACACCGGGGCAACAGTGACGCAATACGTTTCGAGACGAGGCTAGGTGGAGGCTCAGTG
chr18:54268941-54270535_8	GAAGTGCCATTCCGCCTGACCTCGTCTCACACCGGCCAACCGCAGCGCTACTTCGTTTCGAGACGAGGCTAGGTGGAGGCTCAGTG
chr19:18291227-18293782_1	GAAGTGCCATTCCGCCTGACCTCGTCTCACACCGTGACGCCACCCGCCAGCTCGGTTTCGAGACGAGGCTAGGTGGAGGCTCAGTG
chr19:18291227-18293782_2	GAAGTGCCATTCCGCCTGACCTCGTCTCACACCGTTCGAGAACCATCGAAGACCGTTTCGAGACGAGGCTAGGTGGAGGCTCAGTG
chr19:18291227-18293782_3	GAAGTGCCATTCCGCCTGACCTCGTCTCACACCGGCGCCCCGTCTGCACCAGTCGTTTCGAGACGAGGCTAGGTGGAGGCTCAGTG
chr19:18291227-18293782_4	GAAGTGCCATTCCGCCTGACCTCGTCTCACACCGTATCAAAGGCCGTGCACATGGTTTCGAGACGAGGCTAGGTGGAGGCTCAGTG
chr19:18291227-18293782_5	GAAGTGCCATTCCGCCTGACCTCGTCTCACACCGCAGGTCGTCCGGCGACCTGGGTTTCGAGACGAGGCTAGGTGGAGGCTCAGTG
chr19:18291227-18293782_6	GAAGTGCCATTCCGCCTGACCTCGTCTCACACCGATTCGCAGGTATTTGCGCAAGTTTCGAGACGAGGCTAGGTGGAGGCTCAGTG
chr19:18291227-18293782_7	GAAGTGCCATTCCGCCTGACCTCGTCTCACACCGGGGTCCTTTCTGAATCAACGGTTTCGAGACGAGGCTAGGTGGAGGCTCAGTG
chr19:18291227-18293782_8	GAAGTGCCATTCCGCCTGACCTCGTCTCACACCGGGGAAGTCGCAGTAAACACAGTTTCGAGACGAGGCTAGGTGGAGGCTCAGTG
chr2:181165215-181165797_1	GAAGTGCCATTCCGCCTGACCTCGTCTCACACCGGCTACCACCTGGCTATCTACGTTTCGAGACGAGGCTAGGTGGAGGCTCAGTG
chr2:181165215-181165797_2	GAAGTGCCATTCCGCCTGACCTCGTCTCACACCGAGTTAGTAGCAAACTGCCTGGTTTCGAGACGAGGCTAGGTGGAGGCTCAGTG
chr2:181165215-181165797_3	GAAGTGCCATTCCGCCTGACCTCGTCTCACACCGATCACGGTTCCAGAGGATGTGTTTCGAGACGAGGCTAGGTGGAGGCTCAGTG
chr2:181165215-181165797_4	GAAGTGCCATTCCGCCTGACCTCGTCTCACACCGTATTCTCTACAATTAGCCACGTTTCGAGACGAGGCTAGGTGGAGGCTCAGTG
chr2:181165215-181165797_5	GAAGTGCCATTCCGCCTGACCTCGTCTCACACCGCGTGTCCTAATACAAACTTAGTTTCGAGACGAGGCTAGGTGGAGGCTCAGTG
chr2:181165215-181165797_6	GAAGTGCCATTCCGCCTGACCTCGTCTCACACCGAGACCGAAGCTGCCTAAGAAGTTTCGAGACGAGGCTAGGTGGAGGCTCAGTG
chr2:181165215-181165797_7	GAAGTGCCATTCCGCCTGACCTCGTCTCACACCGTTATGTTTATGGTTCAGTATGTTTCGAGACGAGGCTAGGTGGAGGCTCAGTG
chr2:181165215-181165797_8	GAAGTGCCATTCCGCCTGACCTCGTCTCACACCGGGGCAAGCTTGATGCTGAGTGTTTCGAGACGAGGCTAGGTGGAGGCTCAGTG
chr2:203852810-203853600_1	GAAGTGCCATTCCGCCTGACCTCGTCTCACACCGGTAGGGTTGAAACTAGACCGGTTTCGAGACGAGGCTAGGTGGAGGCTCAGTG
chr2:203852810-203853600_2	GAAGTGCCATTCCGCCTGACCTCGTCTCACACCGGCGTAATGAAACCAGAAGGTGTTTCGAGACGAGGCTAGGTGGAGGCTCAGTG
chr2:203852810-203853600_3	GAAGTGCCATTCCGCCTGACCTCGTCTCACACCGTTCAACTATCCAAGGTTAGTGTTTCGAGACGAGGCTAGGTGGAGGCTCAGTG
chr2:203852810-203853600_4	GAAGTGCCATTCCGCCTGACCTCGTCTCACACCGTCCAGCTTCAAGTTCTAACTGTTTCGAGACGAGGCTAGGTGGAGGCTCAGTG
chr2:203852810-203853600_5	GAAGTGCCATTCCGCCTGACCTCGTCTCACACCGGAAAACATAATTCTCATGCCGTTTCGAGACGAGGCTAGGTGGAGGCTCAGTG
chr2:203852810-203853600_6	GAAGTGCCATTCCGCCTGACCTCGTCTCACACCGCATCTTGAGACAGAGTCAGTGTTTCGAGACGAGGCTAGGTGGAGGCTCAGTG
chr2:203852810-203853600_7	GAAGTGCCATTCCGCCTGACCTCGTCTCACACCGAGATCAAGGGTGAATGTTCTGTTTCGAGACGAGGCTAGGTGGAGGCTCAGTG
chr2:203852810-203853600_8	GAAGTGCCATTCCGCCTGACCTCGTCTCACACCGTAAAAGTCATCATAAACTCCGTTTCGAGACGAGGCTAGGTGGAGGCTCAGTG
chr2:230225130-230226457_1	GAAGTGCCATTCCGCCTGACCTCGTCTCACACCGGGGGCAGTGAAAATCGAATCGTTTCGAGACGAGGCTAGGTGGAGGCTCAGTG
chr2:230225130-230226457_2	GAAGTGCCATTCCGCCTGACCTCGTCTCACACCGATCGAATCGGGTGTGATCCTGTTTCGAGACGAGGCTAGGTGGAGGCTCAGTG
chr2:230225130-230226457_3	GAAGTGCCATTCCGCCTGACCTCGTCTCACACCGGAGACGTCATGGAGATTGGGGTTTCGAGACGAGGCTAGGTGGAGGCTCAGTG
chr2:230225130-230226457_4	GAAGTGCCATTCCGCCTGACCTCGTCTCACACCGTGACGTCTCTCAGTCAAGGGGTTTCGAGACGAGGCTAGGTGGAGGCTCAGTG
chr2:230225130-230226457_5	GAAGTGCCATTCCGCCTGACCTCGTCTCACACCGCTAAGGTGCATGGCCAGCCCGTTTCGAGACGAGGCTAGGTGGAGGCTCAGTG
chr2:230225130-230226457_6	GAAGTGCCATTCCGCCTGACCTCGTCTCACACCGAATTGCCTAACTAGCTGACGGTTTCGAGACGAGGCTAGGTGGAGGCTCAGTG
chr2:230225130-230226457_7	GAAGTGCCATTCCGCCTGACCTCGTCTCACACCGTTAGGCCCAGTGTTTGGACAGTTTCGAGACGAGGCTAGGTGGAGGCTCAGTG
chr2:230225130-230226457_8	GAAGTGCCATTCCGCCTGACCTCGTCTCACACCGCAACAGCAGCCAGGGGTGACGTTTCGAGACGAGGCTAGGTGGAGGCTCAGTG
chr2:230658624-230659752_1	GAAGTGCCATTCCGCCTGACCTCGTCTCACACCGACATACTTTGAGACTCCGCAGTTTCGAGACGAGGCTAGGTGGAGGCTCAGTG
chr2:230658624-230659752_2	GAAGTGCCATTCCGCCTGACCTCGTCTCACACCGGATGAGCACTGTACCCAGTGGTTTCGAGACGAGGCTAGGTGGAGGCTCAGTG
chr2:230658624-230659752_3	GAAGTGCCATTCCGCCTGACCTCGTCTCACACCGCTCCGCAGGGCAGAATTAGAGTTTCGAGACGAGGCTAGGTGGAGGCTCAGTG
chr2:230658624-230659752_4	GAAGTGCCATTCCGCCTGACCTCGTCTCACACCGGTGGCACAGGGGCAACCGTGGTTTCGAGACGAGGCTAGGTGGAGGCTCAGTG
chr2:230658624-230659752_5	GAAGTGCCATTCCGCCTGACCTCGTCTCACACCGGGATGTGGTCACCATGATTGGTTTCGAGACGAGGCTAGGTGGAGGCTCAGTG
chr2:230658624-230659752_6	GAAGTGCCATTCCGCCTGACCTCGTCTCACACCGGTGCTTAGCAGGCACTAGTGGTTTCGAGACGAGGCTAGGTGGAGGCTCAGTG
chr2:230658624-230659752_7	GAAGTGCCATTCCGCCTGACCTCGTCTCACACCGACATACTTTGAGACTCCGCAGTTTCGAGACGAGGCTAGGTGGAGGCTCAGTG
chr2:230658624-230659752_8	GAAGTGCCATTCCGCCTGACCTCGTCTCACACCGTCAAAGCAGGGACTATCCCAGTTTCGAGACGAGGCTAGGTGGAGGCTCAGTG
chr2:43178625-43179481_1	GAAGTGCCATTCCGCCTGACCTCGTCTCACACCGTGGGCCAACGCCCCAGCGGGGTTTCGAGACGAGGCTAGGTGGAGGCTCAGTG
chr2:43178625-43179481_2	GAAGTGCCATTCCGCCTGACCTCGTCTCACACCGAATGAGTCAGCCCCGGAGGAGTTTCGAGACGAGGCTAGGTGGAGGCTCAGTG
chr2:43178625-43179481_3	GAAGTGCCATTCCGCCTGACCTCGTCTCACACCGGAAAGGAACGGTTATCTCTGGTTTCGAGACGAGGCTAGGTGGAGGCTCAGTG
chr2:43178625-43179481_4	GAAGTGCCATTCCGCCTGACCTCGTCTCACACCGCCAAACAAAGGGGATGCGAGGTTTCGAGACGAGGCTAGGTGGAGGCTCAGTG
chr2:43178625-43179481_5	GAAGTGCCATTCCGCCTGACCTCGTCTCACACCGGTTGAGCCTTCTGAAGACCAGTTTCGAGACGAGGCTAGGTGGAGGCTCAGTG
chr2:43178625-43179481_6	GAAGTGCCATTCCGCCTGACCTCGTCTCACACCGAGTTCTCAGCTCTACTGACAGTTTCGAGACGAGGCTAGGTGGAGGCTCAGTG
chr2:43178625-43179481_7	GAAGTGCCATTCCGCCTGACCTCGTCTCACACCGGTTATCTCTGAGGCCCTCAGGTTTCGAGACGAGGCTAGGTGGAGGCTCAGTG
chr2:43178625-43179481_8	GAAGTGCCATTCCGCCTGACCTCGTCTCACACCGAGTAGCCGCCCCAAACAAAGGTTTCGAGACGAGGCTAGGTGGAGGCTCAGTG
chr2:84919877-84920465_1	GAAGTGCCATTCCGCCTGACCTCGTCTCACACCGACAGTCACTCGTAACTGAGAGTTTCGAGACGAGGCTAGGTGGAGGCTCAGTG
chr2:84919877-84920465_2	GAAGTGCCATTCCGCCTGACCTCGTCTCACACCGGTGAGTGGGTGGGCTGACTGGTTTCGAGACGAGGCTAGGTGGAGGCTCAGTG
chr2:84919877-84920465_3	GAAGTGCCATTCCGCCTGACCTCGTCTCACACCGTGTAACATGATGAAATCTCAGTTTCGAGACGAGGCTAGGTGGAGGCTCAGTG
chr2:84919877-84920465_4	GAAGTGCCATTCCGCCTGACCTCGTCTCACACCGGATGTTGTCCGCCCACACTGGTTTCGAGACGAGGCTAGGTGGAGGCTCAGTG
chr2:84919877-84920465_5	GAAGTGCCATTCCGCCTGACCTCGTCTCACACCGGACAACATCCAATTGGCTGTGTTTCGAGACGAGGCTAGGTGGAGGCTCAGTG
chr2:84919877-84920465_6	GAAGTGCCATTCCGCCTGACCTCGTCTCACACCGTGGGCCCAGATAGAACCAAAGTTTCGAGACGAGGCTAGGTGGAGGCTCAGTG
chr2:84919877-84920465_7	GAAGTGCCATTCCGCCTGACCTCGTCTCACACCGTGGGCCCAGATAGAACCAAAGTTTCGAGACGAGGCTAGGTGGAGGCTCAGTG
chr2:84919877-84920465_8	GAAGTGCCATTCCGCCTGACCTCGTCTCACACCGGCTGCTAAGAGACTAGCTAAGTTTCGAGACGAGGCTAGGTGGAGGCTCAGTG
chr2:8525030-8526751_1	GAAGTGCCATTCCGCCTGACCTCGTCTCACACCGCTGGTTTCAACCCTAATGCAGTTTCGAGACGAGGCTAGGTGGAGGCTCAGTG
chr2:8525030-8526751_2	GAAGTGCCATTCCGCCTGACCTCGTCTCACACCGGACTCCCCTAGCAAGATAGTGTTTCGAGACGAGGCTAGGTGGAGGCTCAGTG
chr2:8525030-8526751_3	GAAGTGCCATTCCGCCTGACCTCGTCTCACACCGGCACAGCCGTTCGAAACCAAGTTTCGAGACGAGGCTAGGTGGAGGCTCAGTG
chr2:8525030-8526751_4	GAAGTGCCATTCCGCCTGACCTCGTCTCACACCGGATAGTGGGACATCTCATCTGTTTCGAGACGAGGCTAGGTGGAGGCTCAGTG
chr2:8525030-8526751_5	GAAGTGCCATTCCGCCTGACCTCGTCTCACACCGCATGGAAGTGAGTCCAGCAAGTTTCGAGACGAGGCTAGGTGGAGGCTCAGTG
chr2:8525030-8526751_6	GAAGTGCCATTCCGCCTGACCTCGTCTCACACCGGCATTGCAAAGATAACGCAGGTTTCGAGACGAGGCTAGGTGGAGGCTCAGTG
chr2:8525030-8526751_7	GAAGTGCCATTCCGCCTGACCTCGTCTCACACCGAGCCCTTCAGAGGTAATGCGGTTTCGAGACGAGGCTAGGTGGAGGCTCAGTG
chr2:8525030-8526751_8	GAAGTGCCATTCCGCCTGACCTCGTCTCACACCGGTTGTGCCGACATCAAACCAGTTTCGAGACGAGGCTAGGTGGAGGCTCAGTG
chr3:196193787-196194446_1	GAAGTGCCATTCCGCCTGACCTCGTCTCACACCGGGATCCTAACTCTCTAGGAGGTTTCGAGACGAGGCTAGGTGGAGGCTCAGTG
chr3:196193787-196194446_2	GAAGTGCCATTCCGCCTGACCTCGTCTCACACCGCCAGAATCCTAGTACCTCAAGTTTCGAGACGAGGCTAGGTGGAGGCTCAGTG
chr3:196193787-196194446_3	GAAGTGCCATTCCGCCTGACCTCGTCTCACACCGTCATTATCACCGGCAGCACAGTTTCGAGACGAGGCTAGGTGGAGGCTCAGTG
chr3:196193787-196194446_4	GAAGTGCCATTCCGCCTGACCTCGTCTCACACCGAGTGGTTGCATCAGATCACAGTTTCGAGACGAGGCTAGGTGGAGGCTCAGTG
chr3:196193787-196194446_5	GAAGTGCCATTCCGCCTGACCTCGTCTCACACCGACAGTCATAGCCACCTCCCAGTTTCGAGACGAGGCTAGGTGGAGGCTCAGTG
chr3:196193787-196194446_6	GAAGTGCCATTCCGCCTGACCTCGTCTCACACCGAGGCTTGGCTGGCAACCCCAGTTTCGAGACGAGGCTAGGTGGAGGCTCAGTG
chr3:196193787-196194446_7	GAAGTGCCATTCCGCCTGACCTCGTCTCACACCGTCATTATCACCGGCAGCACAGTTTCGAGACGAGGCTAGGTGGAGGCTCAGTG
chr3:196193787-196194446_8	GAAGTGCCATTCCGCCTGACCTCGTCTCACACCGCTAACTCTCTAGGAGAGGAAGTTTCGAGACGAGGCTAGGTGGAGGCTCAGTG
chr4:102500364-102502437_1	GAAGTGCCATTCCGCCTGACCTCGTCTCACACCGCGAACGCGGACTCGCCACCCGTTTCGAGACGAGGCTAGGTGGAGGCTCAGTG
chr4:102500364-102502437_2	GAAGTGCCATTCCGCCTGACCTCGTCTCACACCGATGCGGTCCATAGCCCCTAAGTTTCGAGACGAGGCTAGGTGGAGGCTCAGTG
chr4:102500364-102502437_3	GAAGTGCCATTCCGCCTGACCTCGTCTCACACCGAGGGCGCTCCCGAATCCCAAGTTTCGAGACGAGGCTAGGTGGAGGCTCAGTG
chr4:102500364-102502437_4	GAAGTGCCATTCCGCCTGACCTCGTCTCACACCGTGGGGAGGTAATCCACCCGAGTTTCGAGACGAGGCTAGGTGGAGGCTCAGTG
chr4:102500364-102502437_5	GAAGTGCCATTCCGCCTGACCTCGTCTCACACCGGCTAGTCGGCCGAAGGGCCGGTTTCGAGACGAGGCTAGGTGGAGGCTCAGTG
chr4:102500364-102502437_6	GAAGTGCCATTCCGCCTGACCTCGTCTCACACCGACATGGGATTAGCGACAGCGGTTTCGAGACGAGGCTAGGTGGAGGCTCAGTG
chr4:102500364-102502437_7	GAAGTGCCATTCCGCCTGACCTCGTCTCACACCGCTCATTCCTGCGCTAACCGCGTTTCGAGACGAGGCTAGGTGGAGGCTCAGTG
chr4:102500364-102502437_8	GAAGTGCCATTCCGCCTGACCTCGTCTCACACCGTAAGCCAAACTCGGGCGAGTGTTTCGAGACGAGGCTAGGTGGAGGCTCAGTG
chr5:40384878-40385219_1	GAAGTGCCATTCCGCCTGACCTCGTCTCACACCGTTTTCAAAAGCTTGCCGTGAGTTTCGAGACGAGGCTAGGTGGAGGCTCAGTG
chr5:40384878-40385219_2	GAAGTGCCATTCCGCCTGACCTCGTCTCACACCGTGAAGGGTGTATCATCTTAAGTTTCGAGACGAGGCTAGGTGGAGGCTCAGTG
chr5:40384878-40385219_3	GAAGTGCCATTCCGCCTGACCTCGTCTCACACCGTACAGTGTTTTGTCATTGAAGTTTCGAGACGAGGCTAGGTGGAGGCTCAGTG
chr5:40384878-40385219_4	GAAGTGCCATTCCGCCTGACCTCGTCTCACACCGAAACACTGTAGCACACCTCCGTTTCGAGACGAGGCTAGGTGGAGGCTCAGTG
chr5:40384878-40385219_5	GAAGTGCCATTCCGCCTGACCTCGTCTCACACCGGGTTGCCTGGGGTGTATGCAGTTTCGAGACGAGGCTAGGTGGAGGCTCAGTG
chr5:40384878-40385219_6	GAAGTGCCATTCCGCCTGACCTCGTCTCACACCGGTAGTAGGGCAAAGGTTGCCGTTTCGAGACGAGGCTAGGTGGAGGCTCAGTG
chr5:40384878-40385219_7	GAAGTGCCATTCCGCCTGACCTCGTCTCACACCGTAATGAGCTAGATTGTAGTAGTTTCGAGACGAGGCTAGGTGGAGGCTCAGTG
chr5:40384878-40385219_8	GAAGTGCCATTCCGCCTGACCTCGTCTCACACCGCTCTTTGTTAACTTCAGACCGTTTCGAGACGAGGCTAGGTGGAGGCTCAGTG
chr6:125303490-125303670_1	GAAGTGCCATTCCGCCTGACCTCGTCTCACACCGGTTTAAGGAGTGATATAGTTGTTTCGAGACGAGGCTAGGTGGAGGCTCAGTG
chr6:125303490-125303670_2	GAAGTGCCATTCCGCCTGACCTCGTCTCACACCGATGTTTGTGAATAGAGGAGGGTTTCGAGACGAGGCTAGGTGGAGGCTCAGTG
chr6:149261368-149261688_1	GAAGTGCCATTCCGCCTGACCTCGTCTCACACCGAAAGTGATGACAAAATCCCAGTTTCGAGACGAGGCTAGGTGGAGGCTCAGTG
chr6:149261368-149261688_2	GAAGTGCCATTCCGCCTGACCTCGTCTCACACCGCTGGCAACCACAAAGATGAAGTTTCGAGACGAGGCTAGGTGGAGGCTCAGTG
chr6:149261368-149261688_3	GAAGTGCCATTCCGCCTGACCTCGTCTCACACCGAGAAAAACAAACTACAAGTCGTTTCGAGACGAGGCTAGGTGGAGGCTCAGTG
chr6:149261368-149261688_4	GAAGTGCCATTCCGCCTGACCTCGTCTCACACCGACTTTATACCAATGATTCTAGTTTCGAGACGAGGCTAGGTGGAGGCTCAGTG
chr6:149261368-149261688_5	GAAGTGCCATTCCGCCTGACCTCGTCTCACACCGCAATGCTGTCAGTACACCGTGTTTCGAGACGAGGCTAGGTGGAGGCTCAGTG
chr6:149261368-149261688_6	GAAGTGCCATTCCGCCTGACCTCGTCTCACACCGTCTAAGGCTACAACACCCCAGTTTCGAGACGAGGCTAGGTGGAGGCTCAGTG
chr6:149261368-149261688_7	GAAGTGCCATTCCGCCTGACCTCGTCTCACACCGTGATAGCTAACTGATGTCTAGTTTCGAGACGAGGCTAGGTGGAGGCTCAGTG
chr6:149261368-149261688_8	GAAGTGCCATTCCGCCTGACCTCGTCTCACACCGAGCTATCATTAAATATAATTGTTTCGAGACGAGGCTAGGTGGAGGCTCAGTG
chr6:37050015-37051033_1	GAAGTGCCATTCCGCCTGACCTCGTCTCACACCGAGACACAGAACGATCCTGGTGTTTCGAGACGAGGCTAGGTGGAGGCTCAGTG
chr6:37050015-37051033_2	GAAGTGCCATTCCGCCTGACCTCGTCTCACACCGGGAAGAGAAGTTGATCTTCGGTTTCGAGACGAGGCTAGGTGGAGGCTCAGTG
chr6:37050015-37051033_3	GAAGTGCCATTCCGCCTGACCTCGTCTCACACCGGCCTGTTTCTGATCTCCGAAGTTTCGAGACGAGGCTAGGTGGAGGCTCAGTG
chr6:37050015-37051033_4	GAAGTGCCATTCCGCCTGACCTCGTCTCACACCGTCTTTCGGAATGTCCGCTGTGTTTCGAGACGAGGCTAGGTGGAGGCTCAGTG
chr6:37050015-37051033_5	GAAGTGCCATTCCGCCTGACCTCGTCTCACACCGAGGTGGGTGTTCCAACCCCAGTTTCGAGACGAGGCTAGGTGGAGGCTCAGTG
chr6:37050015-37051033_6	GAAGTGCCATTCCGCCTGACCTCGTCTCACACCGACGCCAAGTTCCTCTTACCGGTTTCGAGACGAGGCTAGGTGGAGGCTCAGTG
chr6:37050015-37051033_7	GAAGTGCCATTCCGCCTGACCTCGTCTCACACCGGCCTGTTTCTGATCTCCGAAGTTTCGAGACGAGGCTAGGTGGAGGCTCAGTG
chr6:37050015-37051033_8	GAAGTGCCATTCCGCCTGACCTCGTCTCACACCGCCTCCTTTCTCCCTTCTCCAGTTTCGAGACGAGGCTAGGTGGAGGCTCAGTG
chr8:11879278-11880072_1	GAAGTGCCATTCCGCCTGACCTCGTCTCACACCGACACCCTTAATGGAGAGTTGGTTTCGAGACGAGGCTAGGTGGAGGCTCAGTG
chr8:11879278-11880072_2	GAAGTGCCATTCCGCCTGACCTCGTCTCACACCGGACCCAAGTTCCATTCCAGGGTTTCGAGACGAGGCTAGGTGGAGGCTCAGTG
chr8:11879278-11880072_3	GAAGTGCCATTCCGCCTGACCTCGTCTCACACCGAACAGGCAGCCATGGACCGGGTTTCGAGACGAGGCTAGGTGGAGGCTCAGTG
chr8:11879278-11880072_4	GAAGTGCCATTCCGCCTGACCTCGTCTCACACCGTAGGCTCAGAGAGATAACATGTTTCGAGACGAGGCTAGGTGGAGGCTCAGTG
chr8:11879278-11880072_5	GAAGTGCCATTCCGCCTGACCTCGTCTCACACCGTGAATTATAAAGTCCAACTCGTTTCGAGACGAGGCTAGGTGGAGGCTCAGTG
chr8:11879278-11880072_6	GAAGTGCCATTCCGCCTGACCTCGTCTCACACCGGGCCTGTGGCTCATTCGAGCGTTTCGAGACGAGGCTAGGTGGAGGCTCAGTG
chr8:11879278-11880072_7	GAAGTGCCATTCCGCCTGACCTCGTCTCACACCGGCTGTCTTATGCTTCTCCAAGTTTCGAGACGAGGCTAGGTGGAGGCTCAGTG
chr8:11879278-11880072_8	GAAGTGCCATTCCGCCTGACCTCGTCTCACACCGGCAGGGTGCTAGGAGCCACTGTTTCGAGACGAGGCTAGGTGGAGGCTCAGTG
chr9:120896944-120897652_1	GAAGTGCCATTCCGCCTGACCTCGTCTCACACCGAAAGGCCTAACACTTCACAGGTTTCGAGACGAGGCTAGGTGGAGGCTCAGTG
chr9:120896944-120897652_2	GAAGTGCCATTCCGCCTGACCTCGTCTCACACCGAGTCCTCTAGTGCTATCCAGGTTTCGAGACGAGGCTAGGTGGAGGCTCAGTG
chr9:120896944-120897652_3	GAAGTGCCATTCCGCCTGACCTCGTCTCACACCGCCAAGCTCCTTTATAGTTAGGTTTCGAGACGAGGCTAGGTGGAGGCTCAGTG
chr9:120896944-120897652_4	GAAGTGCCATTCCGCCTGACCTCGTCTCACACCGGGAGGTCTCTACAAGCTAGGGTTTCGAGACGAGGCTAGGTGGAGGCTCAGTG
chr9:120896944-120897652_5	GAAGTGCCATTCCGCCTGACCTCGTCTCACACCGTGATTCCTTTACCCAGTGCAGTTTCGAGACGAGGCTAGGTGGAGGCTCAGTG
chr9:120896944-120897652_6	GAAGTGCCATTCCGCCTGACCTCGTCTCACACCGAACTCGATTGTGAGGCTCTGGTTTCGAGACGAGGCTAGGTGGAGGCTCAGTG
chr9:120896944-120897652_7	GAAGTGCCATTCCGCCTGACCTCGTCTCACACCGGGAGGTCTCTACAAGCTAGGGTTTCGAGACGAGGCTAGGTGGAGGCTCAGTG
chr9:120896944-120897652_8	GAAGTGCCATTCCGCCTGACCTCGTCTCACACCGAAAGGCCTAACACTTCACAGGTTTCGAGACGAGGCTAGGTGGAGGCTCAGTG
chr9:6068371-6069380_1	GAAGTGCCATTCCGCCTGACCTCGTCTCACACCGGGCGAATCTTTGATGTTGTGGTTTCGAGACGAGGCTAGGTGGAGGCTCAGTG
chr9:6068371-6069380_2	GAAGTGCCATTCCGCCTGACCTCGTCTCACACCGGACGAGATAGTCACAGACAGGTTTCGAGACGAGGCTAGGTGGAGGCTCAGTG
chr9:6068371-6069380_3	GAAGTGCCATTCCGCCTGACCTCGTCTCACACCGTGATTGCACTATAACTACACGTTTCGAGACGAGGCTAGGTGGAGGCTCAGTG
chr9:6068371-6069380_4	GAAGTGCCATTCCGCCTGACCTCGTCTCACACCGAATGTAAGACATGTGGTGCAGTTTCGAGACGAGGCTAGGTGGAGGCTCAGTG
chr9:6068371-6069380_5	GAAGTGCCATTCCGCCTGACCTCGTCTCACACCGAAGGTGGGATTTGGCTGATAGTTTCGAGACGAGGCTAGGTGGAGGCTCAGTG
chr9:6068371-6069380_6	GAAGTGCCATTCCGCCTGACCTCGTCTCACACCGTATACTAATACATGTAAGGTGTTTCGAGACGAGGCTAGGTGGAGGCTCAGTG
chr9:6068371-6069380_7	GAAGTGCCATTCCGCCTGACCTCGTCTCACACCGGCTAACAATATACTCCTGAAGTTTCGAGACGAGGCTAGGTGGAGGCTCAGTG
chr9:6068371-6069380_8	GAAGTGCCATTCCGCCTGACCTCGTCTCACACCGGAAAGGATTCTGTTGTTTGCGTTTCGAGACGAGGCTAGGTGGAGGCTCAGTG
CD4_Promoter_1	GAAGTGCCATTCCGCCTGACCTCGTCTCACACCGGGAGCTGTGGGCAGACAACTGTTTCGAGACGAGGCTAGGTGGAGGCTCAGTG
CD4_Promoter_2	GAAGTGCCATTCCGCCTGACCTCGTCTCACACCGGGAAGACTGGAGACTATCCCGTTTCGAGACGAGGCTAGGTGGAGGCTCAGTG
CD4_Promoter_3	GAAGTGCCATTCCGCCTGACCTCGTCTCACACCGGGTGGAAGGCAACTAGTCGTGTTTCGAGACGAGGCTAGGTGGAGGCTCAGTG
CD4_Promoter_4	GAAGTGCCATTCCGCCTGACCTCGTCTCACACCGGAGGCTGGGAAAGGCGTGGAGTTTCGAGACGAGGCTAGGTGGAGGCTCAGTG
CD28_Promoter_1	GAAGTGCCATTCCGCCTGACCTCGTCTCACACCGGGAGGAACCCGAAGTGTGAGGTTTCGAGACGAGGCTAGGTGGAGGCTCAGTG
CD28_Promoter_2	GAAGTGCCATTCCGCCTGACCTCGTCTCACACCGGGCATCTTTGTCCTGACGATGTTTCGAGACGAGGCTAGGTGGAGGCTCAGTG
CD28_Promoter_3	GAAGTGCCATTCCGCCTGACCTCGTCTCACACCGGCACTTCGGGTTCCTCGGGGGTTTCGAGACGAGGCTAGGTGGAGGCTCAGTG
CD28_Promoter_4	GAAGTGCCATTCCGCCTGACCTCGTCTCACACCGGGGAACCCTAGCCCATCGTCGTTTCGAGACGAGGCTAGGTGGAGGCTCAGTG
CONTROL_C_NONTARG_1	GAAGTGCCATTCCGCCTGACCTCGTCTCACACCGGGTCCATGGGTGGAGTTACGGTTTCGAGACGAGGCTAGGTGGAGGCTCAGTG
CONTROL_C_NONTARG_10	GAAGTGCCATTCCGCCTGACCTCGTCTCACACCGGTCGGGCCGCTATATAGGCGGTTTCGAGACGAGGCTAGGTGGAGGCTCAGTG
CONTROL_C_NONTARG_100	GAAGTGCCATTCCGCCTGACCTCGTCTCACACCGGAGACACCGTAACTCGAATTGTTTCGAGACGAGGCTAGGTGGAGGCTCAGTG
CONTROL_C_NONTARG_101	GAAGTGCCATTCCGCCTGACCTCGTCTCACACCGGCTCGTAGGTCAATCGCGGAGTTTCGAGACGAGGCTAGGTGGAGGCTCAGTG
CONTROL_C_NONTARG_102	GAAGTGCCATTCCGCCTGACCTCGTCTCACACCGGGACGGTTCCGATAACCTTAGTTTCGAGACGAGGCTAGGTGGAGGCTCAGTG
CONTROL_C_NONTARG_103	GAAGTGCCATTCCGCCTGACCTCGTCTCACACCGGGGATCTCTCAATATGGCGCGTTTCGAGACGAGGCTAGGTGGAGGCTCAGTG
CONTROL_C_NONTARG_104	GAAGTGCCATTCCGCCTGACCTCGTCTCACACCGGAGCGCCGTTGTTGAGAAGAGTTTCGAGACGAGGCTAGGTGGAGGCTCAGTG
CONTROL_C_NONTARG_105	GAAGTGCCATTCCGCCTGACCTCGTCTCACACCGGCCGCCGGCCCTAACTGACCGTTTCGAGACGAGGCTAGGTGGAGGCTCAGTG
CONTROL_C_NONTARG_106	GAAGTGCCATTCCGCCTGACCTCGTCTCACACCGGTGACTAGACCCTTACGCGGGTTTCGAGACGAGGCTAGGTGGAGGCTCAGTG
CONTROL_C_NONTARG_107	GAAGTGCCATTCCGCCTGACCTCGTCTCACACCGGATCGGAGAGCCTGAAGTTGGTTTCGAGACGAGGCTAGGTGGAGGCTCAGTG
CONTROL_C_NONTARG_108	GAAGTGCCATTCCGCCTGACCTCGTCTCACACCGGAGAACTCAGCGGTCTCAAGGTTTCGAGACGAGGCTAGGTGGAGGCTCAGTG
CONTROL_C_NONTARG_109	GAAGTGCCATTCCGCCTGACCTCGTCTCACACCGGATGTCCGTTGTAGTCCTCGGTTTCGAGACGAGGCTAGGTGGAGGCTCAGTG
CONTROL_C_NONTARG_11	GAAGTGCCATTCCGCCTGACCTCGTCTCACACCGGATTTGATGTGGTGCTCACAGTTTCGAGACGAGGCTAGGTGGAGGCTCAGTG
CONTROL_C_NONTARG_110	GAAGTGCCATTCCGCCTGACCTCGTCTCACACCGGCCGGTCGCAATTGTTGCTAGTTTCGAGACGAGGCTAGGTGGAGGCTCAGTG
CONTROL_C_NONTARG_111	GAAGTGCCATTCCGCCTGACCTCGTCTCACACCGGTGCCTATTCAGTAGGTCGTGTTTCGAGACGAGGCTAGGTGGAGGCTCAGTG
CONTROL_C_NONTARG_112	GAAGTGCCATTCCGCCTGACCTCGTCTCACACCGGGTGCGGTAAGCGTGGCTAGGTTTCGAGACGAGGCTAGGTGGAGGCTCAGTG
CONTROL_C_NONTARG_113	GAAGTGCCATTCCGCCTGACCTCGTCTCACACCGGCCATGGAGCCCAATCAATCGTTTCGAGACGAGGCTAGGTGGAGGCTCAGTG
CONTROL_C_NONTARG_114	GAAGTGCCATTCCGCCTGACCTCGTCTCACACCGGGTGTAGTTCGGATTGATGAGTTTCGAGACGAGGCTAGGTGGAGGCTCAGTG
CONTROL_C_NONTARG_116	GAAGTGCCATTCCGCCTGACCTCGTCTCACACCGGAGTGCCTCGTAGTTGTGGGGTTTCGAGACGAGGCTAGGTGGAGGCTCAGTG
CONTROL_C_NONTARG_117	GAAGTGCCATTCCGCCTGACCTCGTCTCACACCGGCCTCGTTTCCACGTAATTCGTTTCGAGACGAGGCTAGGTGGAGGCTCAGTG
