## Supplementary material for "Genome-scale mapping of variant, enhancer and gene function in primary human CD4+ T cells": Table S10

### Sheet: Legend
Table S10: eQTL catalogue studies
Overview of all eQTL studies, based on bulk RNA-seq and single-cell RNA-seq, downloaded from eQTL catalogue to perform enrichment analyses. Results were selected to be on gene level ('GE'), no selection for the tissue type.

### Sheet: eQTL_catalogue_studies
study_id	dataset_id	study_label	sample_group	tissue_id	tissue_label	condition_label	sample_size
QTS000001	QTD000001	Alasoo_2018	macrophage_naive	CL_0000235	macrophage	naive	84
QTS000001	QTD000006	Alasoo_2018	macrophage_IFNg	CL_0000235	macrophage	IFNg_18h	84
QTS000001	QTD000011	Alasoo_2018	macrophage_Salmonella	CL_0000235	macrophage	Salmonella_5h	84
QTS000001	QTD000016	Alasoo_2018	macrophage_IFNg+Salmonella	CL_0000235	macrophage	IFNg_18h+Salmonella_5h	84
QTS000002	QTD000021	BLUEPRINT	monocyte	CL_0002057	monocyte	naive	191
QTS000002	QTD000026	BLUEPRINT	neutrophil	CL_0000775	neutrophil	naive	196
QTS000002	QTD000031	BLUEPRINT	T-cell	CL_0000624	CD4+ T cell	naive	167
QTS000003	QTD000036	Bossini-Castillo_2019	Treg_naive	CL_0002677	Treg memory	naive	119
QTS000004	QTD000041	Braineac2	putamen	UBERON_0001874	brain (putamen)	naive	102
QTS000004	QTD000046	Braineac2	substantia_nigra	UBERON_0002038	brain (substantia nigra)	naive	65
QTS000005	QTD000051	BrainSeq	brain	UBERON_0009834	brain (DLPFC)	naive	479
QTS000006	QTD000056	CAP	LCL_naive	EFO_0005292	LCL	naive	148
QTS000006	QTD000061	CAP	LCL_statin	EFO_0005292	LCL	statin	148
QTS000008	QTD000075	CommonMind	DLPFC_naive	UBERON_0009834	brain (DLPFC)	naive	586
QTS000011	QTD000085	FUSION	muscle_naive	UBERON_0001134	muscle	naive	288
QTS000011	QTD000090	FUSION	adipose_naive	UBERON_0001013	adipose	naive	271
QTS000012	QTD000095	GENCORD	LCL	EFO_0005292	LCL	naive	190
QTS000012	QTD000100	GENCORD	fibroblast	CL_0000057	fibroblast	naive	186
QTS000012	QTD000105	GENCORD	T-cell	CL_0000084	T cell	naive	184
QTS000013	QTD000110	GEUVADIS	LCL	EFO_0005292	LCL	naive	445
QTS000015	QTD000116	GTEx	adipose_subcutaneous	UBERON_0001013	adipose	naive	581
QTS000015	QTD000121	GTEx	adipose_visceral	UBERON_0010414	adipose (visceral)	naive	469
QTS000015	QTD000126	GTEx	adrenal_gland	UBERON_0002369	adrenal gland	naive	233
QTS000015	QTD000131	GTEx	artery_aorta	UBERON_0001496	artery (aorta)	naive	387
QTS000015	QTD000136	GTEx	artery_coronary	UBERON_0001621	artery (coronary)	naive	213
QTS000015	QTD000141	GTEx	artery_tibial	UBERON_0007610	artery (tibial)	naive	584
QTS000015	QTD000146	GTEx	brain_amygdala	UBERON_0001876	brain (amygdala)	naive	129
QTS000015	QTD000151	GTEx	brain_anterior_cingulate_cortex	UBERON_0009835	brain (anterior cingulate cortex)	naive	147
QTS000015	QTD000156	GTEx	brain_caudate	UBERON_0001873	brain (caudate)	naive	194
QTS000015	QTD000161	GTEx	brain_cerebellar_hemisphere	UBERON_0002037	brain (cerebellum)	naive	175
QTS000015	QTD000166	GTEx	brain_cerebellum	UBERON_0002037	brain (cerebellum)	naive	209
QTS000015	QTD000171	GTEx	brain_cortex	UBERON_0001870	brain (cortex)	naive	205
QTS000015	QTD000176	GTEx	brain_frontal_cortex	UBERON_0009834	brain (DLPFC)	naive	175
QTS000015	QTD000181	GTEx	brain_hippocampus	UBERON_0001954	brain (hippocampus)	naive	165
QTS000015	QTD000186	GTEx	brain_hypothalamus	UBERON_0001898	brain (hypothalamus)	naive	170
QTS000015	QTD000191	GTEx	brain_nucleus_accumbens	UBERON_0001882	brain (nucleus accumbens)	naive	202
QTS000015	QTD000196	GTEx	brain_putamen	UBERON_0001874	brain (putamen)	naive	170
QTS000015	QTD000201	GTEx	brain_spinal_cord	UBERON_0006469	brain (spinal cord)	naive	126
QTS000015	QTD000206	GTEx	brain_substantia_nigra	UBERON_0002038	brain (substantia nigra)	naive	114
QTS000015	QTD000211	GTEx	breast	UBERON_0008367	breast	naive	394
QTS000015	QTD000216	GTEx	fibroblast	CL_0000057	fibroblast	naive	483
QTS000015	QTD000221	GTEx	LCL	EFO_0005292	LCL	naive	147
QTS000015	QTD000226	GTEx	colon_sigmoid	UBERON_0001159	sigmoid colon	naive	318
QTS000015	QTD000231	GTEx	colon_transverse	UBERON_0001157	transverse colon	naive	368
QTS000015	QTD000236	GTEx	esophagus_gej	UBERON_0004550	esophagus (gej)	naive	330
QTS000015	QTD000241	GTEx	esophagus_mucosa	UBERON_0006920	esophagus (mucosa)	naive	493
QTS000015	QTD000246	GTEx	esophagus_muscularis	UBERON_0004648	esophagus (muscularis)	naive	461
QTS000015	QTD000251	GTEx	heart_atrial_appendage	UBERON_0006631	heart (atrial appendage)	naive	372
QTS000015	QTD000256	GTEx	heart_left_ventricle	UBERON_0006566	heart (left ventricle)	naive	382
QTS000015	QTD000261	GTEx	kidney_cortex	UBERON_0001225	kidney (cortex)	naive	73
QTS000015	QTD000266	GTEx	liver	UBERON_0001114	liver	naive	208
QTS000015	QTD000271	GTEx	lung	UBERON_0008952	lung	naive	510
QTS000015	QTD000276	GTEx	minor_salivary_gland	UBERON_0006330	minor salivary gland	naive	144
QTS000015	QTD000281	GTEx	muscle	UBERON_0001134	muscle	naive	702
QTS000015	QTD000286	GTEx	nerve_tibial	UBERON_0001323	tibial nerve	naive	532
QTS000015	QTD000291	GTEx	ovary	UBERON_0000992	ovary	naive	167
QTS000015	QTD000296	GTEx	pancreas	UBERON_0001150	pancreas	naive	305
QTS000015	QTD000301	GTEx	pituitary	UBERON_0000007	pituitary	naive	237
QTS000015	QTD000306	GTEx	prostate	UBERON_0002367	prostate	naive	218
QTS000015	QTD000311	GTEx	skin_not_sun_exposed	UBERON_0036149	skin (suprapubic)	naive	517
QTS000015	QTD000316	GTEx	skin_sun_exposed	UBERON_0002097	skin	naive	602
QTS000015	QTD000321	GTEx	small_intestine	UBERON_0001211	small intestine	naive	174
QTS000015	QTD000326	GTEx	spleen	UBERON_0002106	spleen	naive	227
QTS000015	QTD000331	GTEx	stomach	UBERON_0000945	stomach	naive	324
QTS000015	QTD000336	GTEx	testis	UBERON_0000473	testis	naive	322
QTS000015	QTD000341	GTEx	thyroid	UBERON_0002046	thyroid	naive	574
QTS000015	QTD000346	GTEx	uterus	UBERON_0000995	uterus	naive	129
QTS000015	QTD000351	GTEx	vagina	UBERON_0000996	vagina	naive	141
QTS000015	QTD000356	GTEx	blood	UBERON_0000178	blood	naive	670
QTS000016	QTD000361	HipSci	iPSC	EFO_0004905	iPSC	naive	322
QTS000017	QTD000366	iPSCORE	iPSC	EFO_0004905	iPSC	naive	101
QTS000019	QTD000373	Lepik_2017	blood	UBERON_0000178	blood	naive	471
QTS000021	QTD000379	Nedelec_2016	macrophage_Listeria	CL_0000235	macrophage	Listeria_5h	163
QTS000021	QTD000384	Nedelec_2016	macrophage_naive	CL_0000235	macrophage	naive	163
QTS000021	QTD000389	Nedelec_2016	macrophage_Salmonella	CL_0000235	macrophage	Salmonella_5h	167
QTS000022	QTD000394	Peng_2018	placenta_naive	UBERON_0001987	placenta	naive	149
QTS000023	QTD000399	PhLiPS	iPSC	EFO_0004905	iPSC	naive	83
QTS000023	QTD000404	PhLiPS	HLC	CL_0000182	hepatocyte	naive	79
QTS000024	QTD000409	Quach_2016	monocyte_naive	CL_0002057	monocyte	naive	200
QTS000024	QTD000414	Quach_2016	monocyte_LPS	CL_0002057	monocyte	LPS_6h	184
QTS000024	QTD000419	Quach_2016	monocyte_Pam3CSK4	CL_0002057	monocyte	Pam3CSK4_6h	196
QTS000024	QTD000424	Quach_2016	monocyte_R848	CL_0002057	monocyte	R848_6h	191
QTS000024	QTD000429	Quach_2016	monocyte_IAV	CL_0002057	monocyte	Influenza_6h	198
QTS000025	QTD000434	ROSMAP	brain_naive	UBERON_0009834	brain (DLPFC)	naive	560
QTS000026	QTD000439	Schmiedel_2018	Tfh_memory	CL_0002038	Tfh cell	naive	89
QTS000026	QTD000444	Schmiedel_2018	Th17_memory	CL_0000899	Th17 cell	naive	89
QTS000026	QTD000449	Schmiedel_2018	Th1_memory	CL_0000545	Th1 cell	naive	82
QTS000026	QTD000454	Schmiedel_2018	Th2_memory	CL_0000546	Th2 cell	naive	89
QTS000026	QTD000459	Schmiedel_2018	Th1-17_memory	CL_0000899	Th17 cell	naive	88
QTS000026	QTD000464	Schmiedel_2018	Treg_memory	CL_0002678	Treg naive	naive	89
QTS000026	QTD000469	Schmiedel_2018	Treg_naive	CL_0002677	Treg memory	naive	89
QTS000026	QTD000474	Schmiedel_2018	B-cell_naive	CL_0000236	B cell	naive	91
QTS000026	QTD000479	Schmiedel_2018	CD4_T-cell_naive	CL_0000624	CD4+ T cell	naive	88
QTS000026	QTD000484	Schmiedel_2018	CD4_T-cell_anti-CD3-CD28	CL_0000624	CD4+ T cell	anti-CD3-CD28_4h	89
QTS000026	QTD000489	Schmiedel_2018	CD8_T-cell_naive	CL_0000625	CD8+ T cell	naive	89
QTS000026	QTD000494	Schmiedel_2018	CD8_T-cell_anti-CD3-CD28	CL_0000625	CD8+ T cell	anti-CD3-CD28_4h	88
QTS000026	QTD000499	Schmiedel_2018	monocyte_CD16_naive	CL_0002396	CD16+ monocyte	naive	90
QTS000026	QTD000504	Schmiedel_2018	monocyte_naive	CL_0002057	monocyte	naive	91
QTS000026	QTD000509	Schmiedel_2018	NK-cell_naive	CL_0000623	NK cell	naive	90
QTS000027	QTD000514	Schwartzentruber_2018	sensory_neuron	CL_0000101	sensory neuron	naive	98
QTS000028	QTD000519	Steinberg_2020	synovium_naive	UBERON_0007616	synovium	naive	72
QTS000028	QTD000524	Steinberg_2020	low_grade_cartilage_naive	UBERON_0002418	cartilage	naive	69
QTS000028	QTD000529	Steinberg_2020	high_grade_cartilage_naive	UBERON_0002418	cartilage	naive	69
QTS000029	QTD000534	TwinsUK	fat	UBERON_0001013	adipose	naive	381
QTS000029	QTD000539	TwinsUK	LCL	EFO_0005292	LCL	naive	418
QTS000029	QTD000544	TwinsUK	skin	UBERON_0002097	skin	naive	370
QTS000029	QTD000549	TwinsUK	blood	UBERON_0000178	blood	naive	195
QTS000030	QTD000554	van_de_Bunt_2015	pancreatic_islet	UBERON_0000006	pancreatic islet	naive	117
QTS000031	QTD000559	Young_2019	microglia_naive	CL_0000129	microglia	naive	104
QTS000032	QTD000564	Aygun_2021	Progenitor	CL_0011020	neural progenitor	naive	85
QTS000032	QTD000569	Aygun_2021	Neuron	CL_0000540	neuron	naive	73
QTS000033	QTD000574	PISA	pancreatic_islet	UBERON_0000006	pancreatic islet	naive	127
QTS000034	QTD000579	Walker_2019	Neocortex	UBERON_0001950	neocortex	naive	211
QTS000036	QTD000585	Randolph_2021	B_NI	CL_0000236	B cell	naive	89
QTS000036	QTD000586	Randolph_2021	B_flu	CL_0000236	B cell	Influenza_6h	89
QTS000036	QTD000587	Randolph_2021	CD4_T_NI	CL_0000624	CD4+ T cell	naive	89
QTS000036	QTD000588	Randolph_2021	CD4_T_flu	CL_0000624	CD4+ T cell	Influenza_6h	89
QTS000036	QTD000589	Randolph_2021	CD8_T_NI	CL_0000625	CD8+ T cell	naive	89
QTS000036	QTD000590	Randolph_2021	CD8_T_flu	CL_0000625	CD8+ T cell	Influenza_6h	89
QTS000036	QTD000591	Randolph_2021	NK_NI	CL_0000623	NK cell	naive	89
QTS000036	QTD000592	Randolph_2021	NK_flu	CL_0000623	NK cell	Influenza_6h	89
QTS000036	QTD000593	Randolph_2021	highly_infected_flu	CL_0002057	monocyte	Influenza_6h	89
QTS000036	QTD000594	Randolph_2021	infected_monocytes_flu	CL_0002057	monocyte	Influenza_6h	88
QTS000036	QTD000595	Randolph_2021	monocytes_NI	CL_0002057	monocyte	naive	89
QTS000036	QTD000596	Randolph_2021	monocytes_flu	CL_0002057	monocyte	Influenza_6h	89
QTS000037	QTD000597	Perez_2022	B	CL_0000236	B cell	naive	191
QTS000037	QTD000598	Perez_2022	NK	CL_0000623	NK cell	naive	193
QTS000037	QTD000599	Perez_2022	Prolif	CL_0000623	NK cell	naive	193
QTS000037	QTD000600	Perez_2022	T4	CL_0000624	CD4+ T cell	naive	193
QTS000037	QTD000601	Perez_2022	T8	CL_0000625	CD8+ T cell	naive	193
QTS000037	QTD000602	Perez_2022	cDC	CL_0000451	dendritic cell	naive	191
QTS000037	QTD000603	Perez_2022	cM	CL_0002057	monocyte	naive	193
QTS000037	QTD000604	Perez_2022	ncM	CL_0002396	CD16+ monocyte	naive	193
QTS000037	QTD000605	Perez_2022	pDC	CL_0000784	plasmacytoid dendritic cell	naive	190
QTS000038	QTD000606	OneK1K	B_intermediate	CL_0000236	B cell	naive	977
QTS000038	QTD000607	OneK1K	B_memory	CL_0000787	memory B cell	naive	981
QTS000038	QTD000608	OneK1K	B_naive	CL_0000236	B cell	naive	980
QTS000038	QTD000609	OneK1K	CD14_Mono	CL_0002057	monocyte	naive	959
QTS000038	QTD000610	OneK1K	CD16_Mono	CL_0002396	CD16+ monocyte	naive	930
QTS000038	QTD000611	OneK1K	CD4_CTL	CL_0000934	CD4+ CTL cell	naive	946
QTS000038	QTD000612	OneK1K	CD4_Naive	CL_0000624	CD4+ T cell	naive	981
QTS000038	QTD000613	OneK1K	CD4_TCM	CL_0000904	CD4+ TCM cell	naive	981
QTS000038	QTD000614	OneK1K	CD4_TEM	CL_0000905	CD4+ TEM cell	naive	981
QTS000038	QTD000615	OneK1K	CD8_Naive	CL_0000625	CD8+ T cell	naive	980
QTS000038	QTD000616	OneK1K	CD8_TCM	CL_0000907	CD8+ TCM cell	naive	977
QTS000038	QTD000617	OneK1K	CD8_TEM	CL_0000913	CD8+ TEM cell	naive	981
QTS000038	QTD000618	OneK1K	HSPC	CL_0008001	hematopoietic precursor cell	naive	705
QTS000038	QTD000619	OneK1K	MAIT	CL_0000940	MAIT cell	naive	900
QTS000038	QTD000620	OneK1K	NK	CL_0000623	NK cell	naive	981
QTS000038	QTD000621	OneK1K	NK_CD56bright	CL_0000938	CD56+ NK cell	naive	952
QTS000038	QTD000622	OneK1K	NK_Proliferating	CL_0000623	NK cell	naive	696
QTS000038	QTD000623	OneK1K	Plasmablast	CL_0000980	plasmablast	naive	795
QTS000038	QTD000624	OneK1K	Platelet	CL_0000233	platelet	naive	534
QTS000038	QTD000625	OneK1K	Treg	CL_0002677	Treg memory	naive	981
QTS000038	QTD000626	OneK1K	cDC2	CL_0000451	dendritic cell	naive	869
QTS000038	QTD000627	OneK1K	dnT	CL_0002489	dnT cell	naive	678
QTS000038	QTD000628	OneK1K	gdT	CL_0000798	gdT cell	naive	975
QTS000038	QTD000629	OneK1K	pDC	CL_0000784	plasmacytoid dendritic cell	naive	639
QTS000039	QTD000630	Jerber_2021	NB_Naive_D11	BTO_0000930	neuroblast	naive_D11	149
QTS000039	QTD000631	Jerber_2021	U_Neur1_ROT_D52	CL_0000540	neuron	rotenone_D52	152
QTS000039	QTD000632	Jerber_2021	P_FPP_ROT_D52	UBERON_0003079	floor plate progenitor	rotenone_D52	157
QTS000039	QTD000633	Jerber_2021	DA_ROT_D52	CL_0000700	dopaminergic neuron	rotenone_D52	186
QTS000039	QTD000634	Jerber_2021	Epen1_ROT_D52	CL_0000065	ependymal cell	rotenone_D52	190
QTS000039	QTD000635	Jerber_2021	P_FPP_Naive_D30	UBERON_0003079	floor plate progenitor	naive_D30	163
QTS000039	QTD000636	Jerber_2021	U_Neur1_Naive_D30	CL_0000540	neuron	naive_D30	154
QTS000039	QTD000637	Jerber_2021	FPP_Naive_D11	UBERON_0003079	floor plate progenitor	naive_D11	174
QTS000039	QTD000638	Jerber_2021	FPP_Naive_D30	UBERON_0003079	floor plate progenitor	naive_D30	165
QTS000039	QTD000639	Jerber_2021	P_Sert_Naive_D52	CL_0000850	serotonergic neuron	naive_D52	126
QTS000039	QTD000640	Jerber_2021	Astro_Naive_D52	CL_0000127	astrocyte	naive_D52	181
QTS000039	QTD000641	Jerber_2021	Epen2_Naive_D52	CL_0000065	ependymal cell	naive_D52	146
QTS000039	QTD000642	Jerber_2021	FPP_Naive_D52	UBERON_0003079	floor plate progenitor	naive_D52	191
QTS000039	QTD000643	Jerber_2021	Sert_Naive_D52	CL_0000850	serotonergic neuron	naive_D52	188
QTS000039	QTD000644	Jerber_2021	P_FPP_Naive_D11	UBERON_0003079	floor plate progenitor	naive_D11	172
QTS000039	QTD000645	Jerber_2021	Astro_ROT_D52	CL_0000127	astrocyte	rotenone_D52	172
QTS000039	QTD000646	Jerber_2021	FPP_ROT_D52	UBERON_0003079	floor plate progenitor	rotenone_D52	190
QTS000039	QTD000647	Jerber_2021	U_Neur3_ROT_D52	CL_0000540	neuron	rotenone_D52	173
QTS000039	QTD000648	Jerber_2021	Sert_ROT_D52	CL_0000850	serotonergic neuron	rotenone_D52	188
QTS000039	QTD000649	Jerber_2021	Epen1_Naive_D30	CL_0000065	ependymal cell	naive_D30	156
QTS000039	QTD000650	Jerber_2021	P_FPP_Naive_D52	UBERON_0003079	floor plate progenitor	naive_D52	175
QTS000039	QTD000651	Jerber_2021	Sert_Naive_D30	CL_0000850	serotonergic neuron	naive_D30	165
QTS000039	QTD000652	Jerber_2021	U_Neur1_Naive_D52	CL_0000540	neuron	naive_D52	172
QTS000039	QTD000653	Jerber_2021	Epen2_ROT_D52	CL_0000065	ependymal cell	rotenone_D52	128
QTS000039	QTD000654	Jerber_2021	U_Neur2_Naive_D30	CL_0000540	neuron	naive_D30	72
QTS000039	QTD000655	Jerber_2021	P_Sert_ROT_D52	CL_0000850	serotonergic neuron	rotenone_D52	93
QTS000039	QTD000656	Jerber_2021	U_Neur3_Naive_D52	CL_0000540	neuron	naive_D52	180
QTS000039	QTD000657	Jerber_2021	DA_Naive_D30	CL_0000700	dopaminergic neuron	naive_D30	166
QTS000039	QTD000658	Jerber_2021	Epen1_Naive_D52	CL_0000065	ependymal cell	naive_D52	191
QTS000039	QTD000659	Jerber_2021	DA_Naive_D52	CL_0000700	dopaminergic neuron	naive_D52	194
QTS000040	QTD000660	Nathan_2022	CD4+_CCR4+ICOS+_central	CL_0000624	CD4+ T cell	naive	249
QTS000040	QTD000661	Nathan_2022	CD4+_central	CL_0000624	CD4+ T cell	naive	249
QTS000040	QTD000662	Nathan_2022	CD4+_CCR5+_cytotoxic	CL_0000624	CD4+ T cell	naive	245
QTS000040	QTD000663	Nathan_2022	CD4+_CD161+_cytotoxic	CL_0000624	CD4+ T cell	naive	248
QTS000040	QTD000664	Nathan_2022	CD8+_GZMK+	CL_0000624	CD4+ T cell	naive	247
QTS000040	QTD000665	Nathan_2022	CD8+_GZMB+	CL_0000624	CD4+ T cell	naive	249
QTS000040	QTD000666	Nathan_2022	CD4+_activated	CL_0000624	CD4+ T cell	naive	248
QTS000040	QTD000667	Nathan_2022	Vd2	CL_0000624	CD4+ T cell	naive	249
QTS000040	QTD000668	Nathan_2022	CD4+_CD161+_Th2	CL_0000624	CD4+ T cell	naive	249
QTS000040	QTD000669	Nathan_2022	CD4-8+_PD-1+TIGIT+	CL_0000624	CD4+ T cell	naive	249
QTS000040	QTD000670	Nathan_2022	Vd1	CL_0000624	CD4+ T cell	naive	110
QTS000040	QTD000671	Nathan_2022	CD8+_central	CL_0000624	CD4+ T cell	naive	247
QTS000040	QTD000672	Nathan_2022	CD4+_CD161+_Th1	CL_0000624	CD4+ T cell	naive	249
QTS000040	QTD000673	Nathan_2022	CD4+_Th17-1	CL_0000624	CD4+ T cell	naive	249
QTS000040	QTD000674	Nathan_2022	CD4+_HLA-DR+	CL_0000624	CD4+ T cell	naive	249
QTS000040	QTD000675	Nathan_2022	CD4+_CCR4+_central	CL_0000624	CD4+ T cell	naive	248
QTS000040	QTD000676	Nathan_2022	CD8+_CXCR3+	CL_0000624	CD4+ T cell	naive	244
QTS000040	QTD000677	Nathan_2022	CD4+_Th2	CL_0000624	CD4+ T cell	naive	249
QTS000040	QTD000678	Nathan_2022	CD4+_CCR4+	CL_0000624	CD4+ T cell	naive	248
QTS000040	QTD000679	Nathan_2022	CD4+_CD38+ICOS+_central	CL_0000624	CD4+ T cell	naive	245
QTS000040	QTD000680	Nathan_2022	CD4+_cytotoxic	CL_0000624	CD4+ T cell	naive	249
QTS000040	QTD000681	Nathan_2022	CD4+_CD27+CD161+	CL_0000624	CD4+ T cell	naive	249
QTS000040	QTD000682	Nathan_2022	CD4+_RORC+_Treg	CL_0000624	CD4+ T cell	naive	248
QTS000040	QTD000683	Nathan_2022	CD4+_Th1	CL_0000624	CD4+ T cell	naive	249
QTS000040	QTD000684	Nathan_2022	CD8+_activated	CL_0000624	CD4+ T cell	naive	232
QTS000040	QTD000685	Nathan_2022	CD4+_CD27+	CL_0000624	CD4+ T cell	naive	249
QTS000040	QTD000686	Nathan_2022	CD4+_lncRNA	CL_0000624	CD4+ T cell	naive	249
QTS000040	QTD000687	Nathan_2022	CD4+_Treg	CL_0000624	CD4+ T cell	naive	249
QTS000040	QTD000688	Nathan_2022	CD4+_Th17	CL_0000624	CD4+ T cell	naive	249
QTS000041	QTD000689	Cytoimmgen	combined_CD4_Naive_UNS_16H	CL_0000624	CD4+ T cell	naive	105
QTS000041	QTD000690	Cytoimmgen	combined_CD4_Naive_STIM_40H	CL_0000624	CD4+ T cell	anti-CD3-CD28_40h	94
QTS000041	QTD000691	Cytoimmgen	combined_CD4_Memory_STIM_40H	CL_0000897	CD4+ memory T cell	anti-CD3-CD28_40h	94
QTS000041	QTD000692	Cytoimmgen	combined_CD4_Memory_STIM_5D	CL_0000897	CD4+ memory T cell	anti-CD3-CD28_5D	93
QTS000041	QTD000693	Cytoimmgen	combined_CD4_Naive_STIM_16H	CL_0000624	CD4+ T cell	anti-CD3-CD28_16h	99
QTS000041	QTD000694	Cytoimmgen	combined_CD4_Memory_UNS_16H	CL_0000897	CD4+ memory T cell	naive	106
QTS000041	QTD000695	Cytoimmgen	combined_CD4_Memory_STIM_16H	CL_0000897	CD4+ memory T cell	anti-CD3-CD28_16h	95
QTS000041	QTD000696	Cytoimmgen	combined_CD4_Naive_STIM_5D	CL_0000624	CD4+ T cell	anti-CD3-CD28_5D	88
QTS000041	QTD000697	Cytoimmgen	TN1_UNS_16H	CL_0000624	CD4+ T cell	naive	106
QTS000041	QTD000698	Cytoimmgen	TEM_STIM_16H	CL_0000624	CD4+ T cell	anti-CD3-CD28_16h	97
QTS000041	QTD000699	Cytoimmgen	TEMRA_STIM_5D	CL_0000624	CD4+ T cell	anti-CD3-CD28_5D	92
QTS000041	QTD000700	Cytoimmgen	TN_IFN_Lowly_Active_STIM_40H	CL_0000624	CD4+ T cell	anti-CD3-CD28_40h	75
QTS000041	QTD000701	Cytoimmgen	TEM_STIM_5D	CL_0000624	CD4+ T cell	anti-CD3-CD28_5D	94
QTS000041	QTD000702	Cytoimmgen	TN2_Lowly_Active_STIM_16H	CL_0000624	CD4+ T cell	anti-CD3-CD28_16h	99
QTS000041	QTD000703	Cytoimmgen	nTreg_STIM_40H	CL_0000624	CD4+ T cell	anti-CD3-CD28_40h	93
QTS000041	QTD000704	Cytoimmgen	TEM_STIM_40H	CL_0000624	CD4+ T cell	anti-CD3-CD28_40h	95
QTS000041	QTD000705	Cytoimmgen	TCM1_Lowly_Active_STIM_40H	CL_0000624	CD4+ T cell	anti-CD3-CD28_40h	72
QTS000041	QTD000706	Cytoimmgen	TN_STIM_5D	CL_0000624	CD4+ T cell	anti-CD3-CD28_5D	94
QTS000041	QTD000707	Cytoimmgen	TCM_UNS_16H	CL_0000624	CD4+ T cell	naive	106
QTS000041	QTD000708	Cytoimmgen	TCM_STIM_40H	CL_0000624	CD4+ T cell	anti-CD3-CD28_40h	94
QTS000041	QTD000709	Cytoimmgen	TEM_HLA+_STIM_40H	CL_0000624	CD4+ T cell	anti-CD3-CD28_40h	94
QTS000041	QTD000710	Cytoimmgen	TN_A_STIM_40H	CL_0000624	CD4+ T cell	anti-CD3-CD28_40h	95
QTS000041	QTD000711	Cytoimmgen	TN_HSP_STIM_5D	CL_0000624	CD4+ T cell	anti-CD3-CD28_5D	94
QTS000041	QTD000712	Cytoimmgen	TN_A_STIM_16H	CL_0000624	CD4+ T cell	anti-CD3-CD28_16h	100
QTS000041	QTD000713	Cytoimmgen	T_NFKB_STIM_16H	CL_0000624	CD4+ T cell	anti-CD3-CD28_16h	100
QTS000041	QTD000714	Cytoimmgen	TN3_UNS_16H	CL_0000624	CD4+ T cell	naive	106
QTS000041	QTD000715	Cytoimmgen	TCM1_Lowly_Active_STIM_16H	CL_0000624	CD4+ T cell	anti-CD3-CD28_16h	99
QTS000041	QTD000716	Cytoimmgen	TCM_STIM_5D	CL_0000624	CD4+ T cell	anti-CD3-CD28_5D	94
QTS000041	QTD000717	Cytoimmgen	TN_NFKB_STIM_5D	CL_0000624	CD4+ T cell	anti-CD3-CD28_5D	94
QTS000041	QTD000718	Cytoimmgen	TN_B_STIM_16H	CL_0000624	CD4+ T cell	anti-CD3-CD28_16h	100
QTS000041	QTD000719	Cytoimmgen	TEMRA_UNS_16H	CL_0000624	CD4+ T cell	naive	103
QTS000041	QTD000720	Cytoimmgen	TN2_UNS_16H	CL_0000624	CD4+ T cell	naive	106
QTS000041	QTD000721	Cytoimmgen	nTreg_STIM_16H	CL_0000624	CD4+ T cell	anti-CD3-CD28_16h	98
QTS000041	QTD000722	Cytoimmgen	TN1_Lowly_Active_STIM_40H	CL_0000624	CD4+ T cell	anti-CD3-CD28_40h	79
QTS000041	QTD000723	Cytoimmgen	TN2_STIM_16H	CL_0000624	CD4+ T cell	anti-CD3-CD28_16h	100
QTS000041	QTD000724	Cytoimmgen	TEM_Lowly_Active_STIM_40H	CL_0000624	CD4+ T cell	anti-CD3-CD28_40h	95
QTS000041	QTD000725	Cytoimmgen	TN3_Lowly_Active_STIM_16H	CL_0000624	CD4+ T cell	anti-CD3-CD28_16h	80
QTS000041	QTD000726	Cytoimmgen	TCM_STIM_16H	CL_0000624	CD4+ T cell	anti-CD3-CD28_16h	100
QTS000041	QTD000727	Cytoimmgen	TN_cycling_STIM_5D	CL_0000624	CD4+ T cell	anti-CD3-CD28_5D	94
QTS000041	QTD000728	Cytoimmgen	TN_IFN_STIM_5D	CL_0000624	CD4+ T cell	anti-CD3-CD28_5D	94
QTS000041	QTD000729	Cytoimmgen	TM_cycling_STIM_5D	CL_0000624	CD4+ T cell	anti-CD3-CD28_5D	94
QTS000041	QTD000730	Cytoimmgen	TEM_HLA+_STIM_5D	CL_0000624	CD4+ T cell	anti-CD3-CD28_5D	93
QTS000041	QTD000731	Cytoimmgen	TEMRA_STIM_16H	CL_0000624	CD4+ T cell	anti-CD3-CD28_16h	96
QTS000041	QTD000732	Cytoimmgen	TM_ER-stress_STIM_40H	CL_0000624	CD4+ T cell	anti-CD3-CD28_40h	93
QTS000041	QTD000733	Cytoimmgen	TN1_STIM_40H	CL_0000624	CD4+ T cell	anti-CD3-CD28_40h	95
QTS000041	QTD000734	Cytoimmgen	TEM_UNS_16H	CL_0000624	CD4+ T cell	naive	106
QTS000041	QTD000735	Cytoimmgen	TN2_STIM_40H	CL_0000624	CD4+ T cell	anti-CD3-CD28_40h	95
QTS000041	QTD000736	Cytoimmgen	TEMRA_Lowly_Active_STIM_16H	CL_0000624	CD4+ T cell	anti-CD3-CD28_16h	91
QTS000041	QTD000737	Cytoimmgen	TN_IFN_STIM_40H	CL_0000624	CD4+ T cell	anti-CD3-CD28_40h	95
QTS000041	QTD000738	Cytoimmgen	TN_cycling_STIM_40H	CL_0000624	CD4+ T cell	anti-CD3-CD28_40h	95
QTS000041	QTD000739	Cytoimmgen	TN_NFKB_STIM_40H	CL_0000624	CD4+ T cell	anti-CD3-CD28_40h	89
QTS000041	QTD000740	Cytoimmgen	TCM2_Lowly_Active_STIM_16H	CL_0000624	CD4+ T cell	anti-CD3-CD28_16h	97
QTS000041	QTD000741	Cytoimmgen	TN_C_STIM_16H	CL_0000624	CD4+ T cell	anti-CD3-CD28_16h	100
QTS000041	QTD000742	Cytoimmgen	TEM_Lowly_Active_STIM_16H	CL_0000624	CD4+ T cell	anti-CD3-CD28_16h	100
QTS000041	QTD000743	Cytoimmgen	T_ER-stress_STIM_5D	CL_0000624	CD4+ T cell	anti-CD3-CD28_5D	94
QTS000041	QTD000744	Cytoimmgen	TCM2_Lowly_Active_STIM_40H	CL_0000624	CD4+ T cell	anti-CD3-CD28_40h	93
QTS000041	QTD000745	Cytoimmgen	TN_IFN_STIM_16H	CL_0000624	CD4+ T cell	anti-CD3-CD28_16h	77
QTS000041	QTD000746	Cytoimmgen	HSP_STIM_16H	CL_0000624	CD4+ T cell	anti-CD3-CD28_16h	100
QTS000041	QTD000747	Cytoimmgen	nTreg_UNS_16H	CL_0000624	CD4+ T cell	naive	106
QTS000041	QTD000748	Cytoimmgen	TN_IFN_Lowly_Active_STIM_16H	CL_0000624	CD4+ T cell	anti-CD3-CD28_16h	89
QTS000041	QTD000749	Cytoimmgen	TN-TCM_CXCR4+_STIM_40H	CL_0000624	CD4+ T cell	anti-CD3-CD28_40h	93
QTS000041	QTD000750	Cytoimmgen	TEMRA_STIM_40H	CL_0000624	CD4+ T cell	anti-CD3-CD28_40h	91
QTS000041	QTD000751	Cytoimmgen	TN1_Lowly_Active_STIM_16H	CL_0000624	CD4+ T cell	anti-CD3-CD28_16h	97
