## Supplementary material for "Genome-scale mapping of variant, enhancer and gene function in primary human CD4+ T cells": Table S12

### Sheet: Legend
Table S12: Promoter screen sequencing summary statistics
Sequencing data summary statistics for all promoter screen samples before and after QC filtering

### Sheet: Table
Sample	Cells	Average UMI per cell	Cells passing QC	Average UMI per cell passing QC	Average genes per cell passing QC	Average guides per cell passing QC
A3_1	47597	11764.1	36285	11548.6	3992.07	1.14
A3_2	49901	15265.7	37424	14943.7	4557.36	1.17
A3_3	49542	11986.9	34918	11766.1	3999.1	1.04
A3_4	50682	13809.1	37603	13533.8	4313.85	1.07
A3_5	48079	14677.4	36224	14381.1	4470.52	1.08
A3_6	47879	13750.7	36464	13515.5	4331.25	1.04
A3_7	49167	12265.5	37279	12055.1	4079.69	1.07
A3_8	47978	10967.9	38275	10855.2	3865.28	1.07
A6_1	46938	13111	36372	12853.3	4167.32	1.14
A6_2	47530	12687.5	36256	12461.4	4116.44	1.1
A6_3	45834	11753.1	33013	11534.5	3938.46	1.11
A6_4	47589	13206.3	34471	12896	4155.79	1.06
A6_5	47470	13557.5	34364	13278.7	4238.25	1.13
A6_6	47977	12865.2	36590	12640.7	4146.96	1.15
A6_7	47010	12691.2	37070	12491.1	4132.36	1.08
A6_8	46774	13512.1	35368	13217.7	4243.92	1.13
B2_1	33769	19651.2	30804	20337.5	4989.52	1.41
B2_2	32549	14256	31994	14271.7	4342.95	1.34
B2_3	31969	13191.9	31350	13204.5	4149.55	1.31
B2_4	31565	14409.7	31179	14437.3	4348.56	1.31
B2_5	28982	15816.2	28635	15837.1	4571.13	1.34
B2_6	32359	14717	31909	14743.2	4427.47	1.31
B2_7	29818	15155.2	29302	15169	4456.56	1.34
B2_8	32838	11620.2	32377	11638.1	3931.91	1.33
B5_1	31413	14247.8	30741	14263.9	4335.7	1.29
B5_2	32557	13516.6	32037	13522.4	4236.6	1.23
B5_3	32892	13472.3	32229	13482	4219.77	1.25
B5_4	33081	14966.6	32550	14991.9	4439.03	1.3
B5_5	32529	14322.3	32001	14332.3	4358.63	1.28
B5_6	33294	14604.6	32698	14609.3	4408.55	1.26
B5_7	33187	15039.5	32485	15051.1	4454.49	1.28
B5_8	32457	14210.9	31820	14229.3	4308.47	1.28
B8_1	32695	11754.2	32559	11773.2	4016.25	1.29
B8_2	32384	11686	32259	11699.6	3999.08	1.19
B8_3	32294	11584.1	32140	11600.6	3958.74	1.25
B8_4	32230	13887.5	32053	13904.3	4333.78	1.24
B8_5	32882	12285.7	32731	12301.6	4098.06	1.21
B8_6	31071	13188.1	30971	13200.3	4264.23	1.23
B8_7	32370	22358.2	32237	22381.8	5406.59	1.32
B8_8	31216	13224.4	31058	13243.7	4245.75	1.28
C1_1	45644	13705.1	44803	13720	4266.19	1.33
C1_2	41717	15537.2	40823	15551.5	4552.1	1.39
C1_3	45226	11487.5	44535	11501.4	3926.98	1.13
C1_4	45272	15874.4	44466	15897.5	4574.9	1.33
C1_5	45521	11073	44756	11094.2	3851.07	1.39
C1_6	44393	12563.6	43931	12580.4	4133.39	1.34
C1_7	43452	12160	42386	12171.4	3989.91	1.36
C1_8	42652	10675.9	42258	10693.7	3803.73	1.24
C4_1	44259	14779.5	43626	14789.5	4396.23	1.36
C4_2	44626	16819.4	44123	16840	4695.47	1.49
C4_3	45295	13095.8	44605	13115.1	4139.24	1.39
C4_4	45697	12957.9	45320	12980.9	4130.39	1.41
C4_5	46754	14802.8	46097	14817.6	4397.18	1.3
C4_6	43955	15097.7	43488	15114.4	4438.75	1.36
C4_7	44884	14295.3	44322	14313.2	4323.34	1.34
C4_8	43910	14767.1	43329	14794.2	4371.72	1.36
C7_1	43426	12630.2	43232	12645.6	4175.63	1.18
C7_2	46107	13969.6	45938	13984	4383.57	1.19
C7_3	45432	11164.6	45217	11179.4	3899.02	1.14
C7_4	43482	15597.5	43255	15617.5	4602.81	1.23
C7_5	44373	14049.5	44116	14078.4	4374.33	1.53
C7_6	43713	14078.8	43533	14094.4	4397.69	1.23
C7_7	44472	14425	44264	14441.2	4431.08	1.2
C7_8	43048	13691	42823	13710.1	4309.22	1.19
