## Supplementary material for "Genome-scale mapping of variant, enhancer and gene function in primary human CD4+ T cells": Table S14

### Sheet: Legend
Table S14: 51 gene-pairs supported by promoter screen & cis-trans links
Table with gene pairs derived from eQTLGen phase 2. Each row is a gene pair where the cis-gene overlaps with a perturbed gene in the promoter screen, and the trans-gene overlaps with a downstream target.

### Sheet: promoter_screen_with_overlappin
perturbation	target	significant	Direction	NrCredibleSetsAffectingBothCisAndTrans	CisSNPs	TransSNPsInStrongLDWithCisSNPs	LDBetweenCisSNPs
C12orf57	HIST1H1C	TRUE	1	1	rs1044189	rs7965269
CALR	ATP2A2	TRUE	-1	1	rs2974751	rs2965218
CALR	CANX	TRUE	-1	1	rs2974751	rs2242517
CALR	CDK2AP2	TRUE	-1	1	rs2974751	rs371347484
CALR	HSP90B1	TRUE	-1	1	rs2974751	rs35705523
CALR	HYOU1	TRUE	-1	1	rs2974751	rs35705523
CALR	PDIA4	TRUE	-1	1	rs2974751	19:12911615:C:CTTT
CALR	PDIA6	TRUE	-1	1	rs2974751	rs2900660
CALR	SDF2L1	TRUE	-1	1	rs2974751	rs35705523
CHD4	ADNP2	TRUE	-1	1	rs73047807	rs7969177
FOXN2	WDR34	TRUE	1	1	rs79247094	rs79073127
HIC1	ITGB1	TRUE	-1	1	rs4790870	rs4790870
HSF2	ST13	TRUE	1	1	rs6926219	rs10535596
IFNAR1	IFIT1	TRUE	1	2	rs12481816;rs2257167	rs2834180;rs62228029	rs12481816-rs2257167:0.033928151
IFNAR1	IFIT5	TRUE	1	1	rs2257167	rs67355483
IFNAR1	ISG15	TRUE	1	1	rs2257167	rs62228029
IFNAR1	OAS3	TRUE	1	2	rs12481816;rs2257167	rs2834180;rs62228029	rs12481816-rs2257167:0.033928151
IFNAR1	XAF1	TRUE	1	1	rs2257167	rs62228029
IFNAR2	CMPK2	TRUE	1	1	rs1476415	rs1137779
IFNAR2	IFI27	TRUE	1	2	rs1476415;rs6517156	rs1476415;rs3216172	rs1476415-rs6517156:0.340629225
IFNAR2	IFIH1	TRUE	1	1	rs1476415	rs1476415
IFNAR2	IFIT1	TRUE	1	1	rs1476415	rs9975738
IFNAR2	ISG15	TRUE	1	1	rs1476415	rs8127500
MED24	ZFP36L1	TRUE	-1	1	rs4794824	rs1455883474
MYB	BNIP3L	TRUE	-1	1	rs66650371	rs1331309
MYB	COPS3	TRUE	-1	1	rs66650371	rs9376090
MYB	GNAS	TRUE	-1	1	rs66650371	rs9376090
MYB	LGALS3	TRUE	-1	1	rs66650371	rs9376091
MYB	MAL	TRUE	1	1	rs66650371	rs9399137
MYB	PRDX5	TRUE	1	1	rs66650371	rs7776054
MYB	PTMS	TRUE	1	1	rs66650371	rs56293029
MYB	TPT1	TRUE	1	1	rs66650371	rs9373124
NCOR1	ACSL4	TRUE	-1	1	rs74267027	rs397827577
NCOR1	BCL3	TRUE	-1	1	rs74267027	rs35821817
NCOR1	LASP1	TRUE	-1	1	rs74267027	rs2324306
NCOR1	LBR	TRUE	-1	1	rs74267027	rs7210990
NCOR1	MSN	TRUE	-1	1	rs74267027	rs368003761
NRF1	SCCPDH	TRUE	-1	1	rs10714338	rs10236959
PNPT1	MTRNR2L8	TRUE	-1	1	rs2627772	rs782622
RBM26	ATP5MC1	TRUE	1	1	rs17185717	rs9574421
RPL22	RPL22L1	TRUE	-1	2	rs183394158;rs574692150	rs77931348;rs3827723	rs183394158-rs574692150:0.060810913
RPS12	RPL41	TRUE	1	1	rs9376090	rs34208856
RPS12	RSRC1	TRUE	-1	1	rs9376090	rs11356238
SH2B3	TAP1	TRUE	1	1	rs3184504	rs3062379
SH2B3	TMEM131L	TRUE	1	1	rs3184504	rs653178
STAT2	IFI44	TRUE	1	1	rs80317430	rs550969933
STAT2	OAS2	TRUE	1	1	rs80317430	rs550969933
STAT2	OAS3	TRUE	1	1	rs80317430	rs112718114
STAT2	USP18	TRUE	1	1	rs80317430	rs550969933
UPF2	POLR2G	TRUE	-1	1	rs201683416	rs7086517
ZC3H18	KATNBL1	TRUE	1	1	rs4782379	rs4782379
